# Unidirectional response to bidirectional selection on body size. I. Phenotypic, life history and endocrine response

**DOI:** 10.1101/498683

**Authors:** Clémentine Renneville, Alexis Millot, Simon Agostini, David Carmignac, Gersende Maugars, Sylvie Dufour, Arnaud Le Rouzic, Eric Edeline

## Abstract

Anthropogenic perturbations such as harvesting often select against a large body size and are predicted to induce rapid evolution towards smaller body sizes and earlier maturation. However, body-size evolvability and, hence, adaptability to anthropogenic perturbations remain seldom evaluated in wild populations. Here, we use a laboratory experiment over 6 generations to measure the ability of wild-caught medaka fish (*Oryzias latipes*) to evolve in response to bidirectional size-dependent selection mimicking opposite harvest regimes. Specifically, we imposed selection against a small body size (Large line), against a large body size (Small line) or random selection (Control line), and measured correlated responses across multiple phenotypic, life-history and endocrine traits. As expected, the Large line evolved faster somatic growth and delayed maturation, but also evolved smaller body sizes at hatch, with no change in average levels of pituitary gene expressions of luteinizing, follicle-stimulating or growth (GH) hormones. In contrast, the Small medaka line was unable to evolve smaller body sizes or earlier maturation, but evolved smaller body sizes at hatch and showed marginally-significant signs of increased reproductive investment, including larger egg sizes and elevated pituitary GH production. Natural selection on medaka body size was too weak to significantly hinder the effect of artificial selection, indicating that the asymmetric body-size response to size-dependent selection reflected an asymmetry in body-size evolvability. Our results show that trait evolvability may be contingent upon the direction of selection, and that a detailed knowledge of trait evolutionary potential is needed to forecast population response to anthropogenic change.
