## Supplementary material for "Unidirectional response to bidirectional selection on body size. I. Phenotypic, life history and endocrine response": Family.txt

Generation	Line	Family	Mother	Mothersdl	Father	Fathersdl	Couple	NbEggs	Nbfry	Nb_P0	Nb_P1	Density_egalisation	Sample_for_dissection	Nb_P2	Nb_P3	Mother.inb	Father.inb	Nb_spawning_days
F0	O	F0.10A		NA		NA	F0.10O	49	35	35	17	17	0	16	17	NA	NA	9
F0	O	F0.11A		NA		NA	F0.11O	23	15	15	15	15	0	10	11	NA	NA	9
F0	O	F0.12A		NA		NA	F0.12O	37	11	11	9	9	0	9	10	NA	NA	9
F0	O	F0.13A		NA		NA	F0.13O	4	0	0	0	0	0	0	0	NA	NA	9
F0	O	F0.14A		NA		NA	F0.14O	125	128	40	25	25	0	26	26	NA	NA	9
F0	O	F0.14B		NA		NA	F0.14O	125	128	40	33	33	0	22	22	NA	NA	9
F0	O	F0.15A		NA		NA	F0.15O	76	59	40	30	30	0	28	32	NA	NA	9
F0	O	F0.16A		NA		NA	F0.16O	22	0	0	0	0	0	0	0	NA	NA	9
F0	O	F0.17A		NA		NA	F0.17O	68	23	23	21	21	0	20	20	NA	NA	9
F0	O	F0.18A		NA		NA	F0.18O	9	0	0	0	0	0	0	0	NA	NA	9
F0	O	F0.19A		NA		NA	F0.19O	63	29	29	29	29	0	25	27	NA	NA	9
F0	O	F0.1A		NA		NA	F0.1O	28	16	16	13	13	0	10	10	NA	NA	9
F0	O	F0.20A		NA		NA	F0.20O	69	40	40	14	14	0	13	10	NA	NA	9
F0	O	F0.21A		NA		NA	F0.21O	0	0	0	0	0	0	0	0	NA	NA	9
F0	O	F0.22A		NA		NA	F0.22O	75	55	25	25	25	0	25	28	NA	NA	9
F0	O	F0.22B		NA		NA	F0.22O	75	55	30	30	30	0	25	26	NA	NA	9
F0	O	F0.23A		NA		NA	F0.23O	38	40	40	35	35	0	21	18	NA	NA	9
F0	O	F0.24A		NA		NA	F0.24O	5	0	0	0	0	0	0	0	NA	NA	9
F0	O	F0.25A		NA		NA	F0.25O	41	20	20	18	18	0	16	16	NA	NA	9
F0	O	F0.26A		NA		NA	F0.26O	77	55	40	40	40	0	21	24	NA	NA	9
F0	O	F0.27A		NA		NA	F0.27O	34	31	31	28	28	0	9	9	NA	NA	9
F0	O	F0.28A		NA		NA	F0.28O	114	89	40	30	30	0	20	21	NA	NA	9
F0	O	F0.28B		NA		NA	F0.28O	114	89	49	34	34	0	27	30	NA	NA	9
F0	O	F0.29A		NA		NA	F0.29O	24	11	11	9	9	0	8	10	NA	NA	9
F0	O	F0.2A		NA		NA	F0.2O	142	109	35	30	30	0	28	27	NA	NA	9
F0	O	F0.2B		NA		NA	F0.2O	142	109	35	31	31	0	25	22	NA	NA	9
F0	O	F0.2C		NA		NA	F0.2O	142	109	39	39	39	0	35	33	NA	NA	9
F0	O	F0.30A		NA		NA	F0.30O	43	33	33	26	26	0	26	24	NA	NA	9
F0	O	F0.31A		NA		NA	F0.31O	85	50	50	27	27	0	27	24	NA	NA	9
F0	O	F0.32A		NA		NA	F0.32O	18	14	14	14	14	0	13	14	NA	NA	9
F0	O	F0.33A		NA		NA	F0.33O	0	0	0	0	0	0	0	0	NA	NA	9
F0	O	F0.34A		NA		NA	F0.34O	4	4	4	2	2	0	2	1	NA	NA	9
F0	O	F0.35A		NA		NA	F0.35O	39	0	0	0	0	0	0	0	NA	NA	9
F0	O	F0.36A		NA		NA	F0.36O	52	32	32	30	30	0	24	27	NA	NA	9
F0	O	F0.37A		NA		NA	F0.37O	31	2	2	2	2	0	2	2	NA	NA	9
F0	O	F0.38A		NA		NA	F0.38O	21	13	13	12	12	0	12	17	NA	NA	9
F0	O	F0.39A		NA		NA	F0.39O	26	5	5	4	4	0	2	2	NA	NA	9
F0	O	F0.3A		NA		NA	F0.3O	28	13	13	12	12	0	10	9	NA	NA	9
F0	O	F0.40A		NA		NA	F0.40O	0	0	0	0	0	0	0	0	NA	NA	9
F0	O	F0.41A		NA		NA	F0.41O	92	35	35	35	35	0	33	37	NA	NA	9
F0	O	F0.42A		NA		NA	F0.42O	61	25	25	25	25	0	20	8	NA	NA	9
F0	O	F0.43A		NA		NA	F0.43O	0	0	0	0	0	0	0	0	NA	NA	9
F0	O	F0.44A		NA		NA	F0.44O	11	0	0	0	0	0	0	0	NA	NA	9
F0	O	F0.45A		NA		NA	F0.45O	5	0	0	0	0	0	0	0	NA	NA	9
F0	O	F0.46A		NA		NA	F0.46O	32	4	4	2	2	0	2	2	NA	NA	9
F0	O	F0.47A		NA		NA	F0.47O	0	0	0	0	0	0	0	0	NA	NA	9
F0	O	F0.48A		NA		NA	F0.48O	73	23	23	17	17	0	13	11	NA	NA	9
F0	O	F0.49A		NA		NA	F0.49O	27	30	30	26	26	0	21	24	NA	NA	9
F0	O	F0.4A		NA		NA	F0.4O	86	33	33	NA	NA	0	NA	22	NA	NA	9
F0	O	F0.50A		NA		NA	F0.50O	5	0	0	0	0	0	0	0	NA	NA	9
F0	O	F0.51A		NA		NA	F0.51O	15	15	15	13	13	0	12	14	NA	NA	9
F0	O	F0.52A		NA		NA	F0.52O	35	20	20	18	18	0	14	18	NA	NA	9
F0	O	F0.53A		NA		NA	F0.53O	113	84	44	35	35	0	23	14	NA	NA	9
F0	O	F0.53B		NA		NA	F0.53O	113	84	40	31	31	0	30	31	NA	NA	9
F0	O	F0.54A		NA		NA	F0.54O	42	6	6	6	6	0	6	NA	NA	NA	9
F0	O	F0.5A		NA		NA	F0.5O	79	79	40	36	36	0	36	20	NA	NA	9
F0	O	F0.5B		NA		NA	F0.5O	79	79	39	27	27	0	25	29	NA	NA	9
F0	O	F0.6A		NA		NA	F0.6O	30	16	16	15	15	0	NA	0	NA	NA	9
F0	O	F0.7A		NA		NA	F0.7O	20	16	16	16	16	0	16	16	NA	NA	9
F0	O	F0.8A		NA		NA	F0.8O	81	42	42	40	40	0	39	44	NA	NA	9
F0	O	F0.9A		NA		NA	F0.9O	31	20	20	17	17	0	15	19	NA	NA	9
F1	A	F1.23A	F038AF2A	22.746	F036AM1A	23.099	F1.23O	45	30	27	19	19	0	14	17	NA	NA	5
F1	A	F1.25A	F036AF2A	23.238	F031AM1A	23.324	F1.25O	73	31	24	19	19	1	16	15	NA	NA	5
F1	A	F1.27A	F049AF1A	25.226	F036AM2A	20.457	F1.27O	115	54	24	16	16	1	15	16	NA	NA	5
F1	A	F1.29A	F049AF2A	23.987	F052AM1A	21.726	F1.29O	53	45	42	20	20	0	15	18	NA	NA	5
F1	A	F1.34A	F028BF1A	19.861	F012AM1A	21.945	F1.34O	50	30	23	20	20	1	14	11	NA	NA	5
F1	A	F1.38A	F05BF2A	23.774	F02CM1A	22.172	F1.38O	48	45	22	20	20	1	18	18	NA	NA	5
F1	A	F1.55A	F027AF1A	21.606	F042AM1A	20.58	F1.55O	36	22	18	18	18	1	16	16	NA	NA	5
F1	A	F1.8A	F032AF1A	25.376	F03AM1A	19.079	F1.8O	47	39	37	20	20	1	17	18	NA	NA	5
F1	G	F1.11A	F039AF1A	NA	F08AM3A	22.339	F1.11O	84	59	34	20	20	1	20	18	NA	NA	5
F1	G	F1.35A	F012AF1A	22.256	F053BM1A	21.207	F1.35O	46	45	15	4	4	1	2	3	NA	NA	5
F1	G	F1.41A	F022AF2A	20.878	F02CM2A	22.584	F1.41O	39	37	37	20	20	1	15	17	NA	NA	5
F1	G	F1.46A	F053AF1A	20.731	F014AM2A	18.99183	F1.46O	54	38	29	20	20	0	20	21	NA	NA	5
F1	G	F1.9A	F041AF1A	23.456	F08AM2A	21.499	F1.9O	54	36	32	20	20	1	15	16	NA	NA	5
F1	O	F1.10A	F08AF2A	23.121	F03AM2A	21.04	F1.10O	133	69	33	20	20	1	13	NA	NA	NA	5
F1	O	F1.12A	F08AF3A	23.756	F07AM1A	21.967	F1.12O	57	28	21	15	15	1	10	NA	NA	NA	5
F1	O	F1.13A	F07AF1A	22.273	F011AM1A	22.854	F1.13O	26	0	0	0	0	0	0	0	NA	NA	5
F1	O	F1.14A	F041AF2A	22.051	F09AM1A	20.423	F1.14O	87	63	29	20	20	1	13	NA	NA	NA	5
F1	O	F1.15A	F07AF2A	25.045	F09AM2A	20.387	F1.15O	39	39	23	20	20	1	14	NA	NA	NA	5
F1	O	F1.16A	F09AF1A	22.196	F038AM1A	21.357	F1.16O	49	32	31	20	20	1	16	NA	NA	NA	5
F1	O	F1.18A	F041AF3A	20.836	F038AM3A	21.902	F1.18O	12	0	0	0	0	0	0	0	NA	NA	5
F1	O	F1.19A	F038AF1A	22.531	F019AM1A	22.503	F1.19O	20	8	8	0	0	0	0	0	NA	NA	5
F1	O	F1.1A	F010AF1A	23.183	F014AM1A	22.302	F1.1O	0	0	0	0	0	0	0	0	NA	NA	5
F1	O	F1.21A	F09AF2A	24.397	F019AM2A	21.811	F1.21O	40	32	21	14	14	1	9	NA	NA	NA	5
F1	O	F1.22A	F019AF2A	23.043	F07AM2A	23.439	F1.22O	37	28	28	20	20	1	12	NA	NA	NA	5
F1	O	F1.24A	F036AF1A	22.958	F07AM3A	25.3	F1.24O	45	35	28	10	10	0	8	NA	NA	NA	5
F1	O	F1.26A	F031AF1A	22.193	F049AM1A	22.164	F1.26O	26	22	22	14	14	1	9	NA	NA	NA	5
F1	O	F1.28A	F038AF3A	22.938	F049AM2A	22.57	F1.28O	62	31	29	20	20	0	13	NA	NA	NA	5
F1	O	F1.2A	F030AF1A	23.366	F02AM1A	21.892	F1.2O	84	26	22	9	9	0	NA	NA	NA	NA	5
F1	O	F1.30A	F01AF1A	26.354	F052AM2A	21.356	F1.30O	23	5	5	0	0	0	0	0	NA	NA	5
F1	O	F1.32A	F052AF2A	21.797	F029AM1A	20.72	F1.32O	54	30	29	20	20	0	14	NA	NA	NA	5
F1	O	F1.36A	F053BF1A	22.113	F023AM1A	20.858	F1.36O	15	8	8	0	0	0	0	0	NA	NA	5
F1	O	F1.37A	F02CF3A	NA	F053BM2A	18.375	F1.37O	41	32	26	20	20	1	10	NA	NA	NA	5
F1	O	F1.39A	F023AF1A	18.514	F05BM1A	22.08	F1.39O	46	41	20	18	18	1	10	NA	NA	NA	5
F1	O	F1.3A	F014AF1A	21.473	F04AM1A	20.761	F1.3O	57	26	23	14	14	1	9	NA	NA	NA	5
F1	O	F1.40A	F022AF1A	22.236	F05BM2A	25.582	F1.40O	50	21	20	14	14	1	10	NA	NA	NA	5
F1	O	F1.42A	F053BF2A	22.163	F022AM1A	20.199	F1.42O	46	31	30	20	20	1	14	NA	NA	NA	5
F1	O	F1.45A	F015AF1A	24.153	F053AM1A	19.44	F1.45O	18	17	17	NA	NA	0	NA	NA	NA	NA	5
F1	O	F1.47A	F015AF2A	23.407	F014AM3A	20.248	F1.47O	25	18	22	15	15	0	10	NA	NA	NA	5
F1	O	F1.48A	F014AF2A	23.307	F022BM2A	NA	F1.48O	40	19	21	20	20	1	16	NA	NA	NA	5
F1	O	F1.49A	F014AF3A	18.25824	F051AM1A	21.453	F1.49O	7	6	6	0	0	0	0	0	NA	NA	5
F1	O	F1.4A	F02AF1A	21.432	F04AM2A	22.449	F1.4O	41	40	34	20	20	1	14	NA	NA	NA	5
F1	O	F1.50A	F051AF1A	22.435	F05AM1A	17.488	F1.50O	42	4	1	0	0	0	0	0	NA	NA	5
F1	O	F1.53A	F026AF1A	25.143	F02BM1A	19.078	F1.53O	136	89	43	10	10	0	8	NA	NA	NA	5
F1	O	F1.54A	F026AF2A	21.284	F020AM1A	21.504	F1.54O	57	37	20	20	20	1	17	NA	NA	NA	5
F1	O	F1.56A	F02BF2A	23.686	F017AM1A	22.718	F1.56O	70	49	21	19	19	1	14	NA	NA	NA	5
F1	O	F1.5A	F04AF1A	21.071	F041AM2A	19.124	F1.5O	54	12	7	NA	NA	0	NA	NA	NA	NA	5
F1	O	F1.6A	F04AF2A	23.888	F08AM1A	24.038	F1.6O	37	32	21	14	14	1	8	NA	NA	NA	5
F1	O	F1.7A	F08AF1A	22.062	F032AM1A	21.053	F1.7O	40	28	24	18	18	1	14	NA	NA	NA	5
F1	P	F1.17A	F07AF3A	22.998	F038AM2A	21.709	F1.17O	33	23	23	20	20	1	15	17	NA	NA	10
F1	P	F1.31A	F052AF1A	22.814	F028BM1A	22.485	F1.31O	43	25	21	17	17	0	15	11	NA	NA	5
F1	P	F1.43A	F05BF3A	23.156	F015AM1A	21.948	F1.43O	44	20	21	19	19	1	19	5	NA	NA	5
F1	P	F1.44A	F02CF4A	22.195	F015AM2A	20.049	F1.44O	51	44	39	20	20	1	15	16	NA	NA	5
F1	P	F1.52A	F025AF1A	24.064	F026AM1A	23.521	F1.52O	76	26	21	15	15	0	11	21	NA	NA	5
F2	A	F2.18A	F155AF2A	21.331	F18AM1A	23.429	F2.1A	73	66	20	18	18	1	17	17	0	0	4
F2	A	F2.19A	F110BF2A	22.48	F155AM2A	22.874	F2.2A	80	70	22	22	22	1	21	NA	0	0	4
F2	A	F2.19B	F110BF2A	22.48	F155AM2A	22.874	F2.2A	80	70	24	21	21	1	18	NA	0	0	4
F2	A	F2.20A	F155AF1A	23.926	F125AM1A	24.131	F2.3A	50	45	20	19	19	1	15	15	0	0	4
F2	A	F2.21A	F110BF1A	19.204	F125AM2A	23.802	F2.4A	35	32	20	18	18	0	17	17	0	0	4
F2	A	F2.22A	F117AF2A	23.857	F110BM2A	22.187	F2.5A	81	62	22	22	22	0	20	20	0	0	4
F2	A	F2.23A	F125AF1A	24.362	F117AM2A	20.606	F2.6A	121	90	22	18	18	0	17	17	0	0	4
F2	A	F2.24A	F125AF2A	25.336	F129AM2A	16.987	F2.7A	92	55	22	20	20	1	18	NA	0	0	4
F2	A	F2.25A	F117AF1A	21.816	F129AM1A	22.746	F2.8A	35	31	20	19	19	1	17	16	0	0	4
F2	A	F2.26A	F127AF1A	24.39	F110BM1A	22.525	F2.9A	79	0	0	0	0	0	0	0	0	0	4
F2	A	F2.27A	F138AF2A	22.938	F127AM2A	21.442	F2.10A	78	75	24	20	20	1	18	NA	0	0	4
F2	A	F2.27B	F138AF2A	22.938	F127AM2A	21.442	F2.10A	78	75	22	19	19	0	18	18	0	0	4
F2	A	F2.28A	F138AF1A	26.334	F155AM1A	20.266	F2.11A	65	58	22	22	22	1	19	18	0	0	4
F2	A	F2.29A	F134AF1A	22.585	F123AM2A	23.004	F2.12A	50	49	22	21	21	1	20	NA	0	0	4
F2	A	F2.30A	F134AF2A	25.172	F138AM1A	23.9	F2.13A	108	85	20	19	19	1	18	NA	0	0	4
F2	A	F2.31A	F123AF1A	23.3	F18AM2A	23.432	F2.14A	91	80	20	20	20	1	19	19	0	0	4
F2	A	F2.32A	F18AF2A	22.197	F138AM2A	23.124	F2.15A	39	36	23	18	18	1	17	NA	0	0	4
F2	A	F2.33A	F129AF1A	22.319	F134AM1A	20.17	F2.16A	53	52	19	17	17	1	16	16	0	0	4
F2	A	F2.34A	F18AF1A	22.149	F134AM2A	18.038	F2.17A	86	73	22	20	20	1	19	NA	0	0	4
F2	G	F2.35A	F19AF1G	24.932	F151AM1G	22.966	F2.1G	76	59	20	16	16	1	16	NA	0	0	4
F2	G	F2.36A	F151AF1G	21.726	F141AM1G	25.707	F2.2G	37	31	20	20	20	1	19	19	0	0	4
F2	G	F2.37A	F141AF1G	29.155	F19AM1G	24.201	F2.3G	0	0	0	0	0	0	0	0	0	0	4
F2	G	F2.38A	F127AF2G	27.476	F19AM2G	23.819	F2.4G	46	0	0	0	0	0	0	0	0	0	4
F2	G	F2.39A	F141AF2G	26.209	F127AM1G	22.555	F2.5G	123	97	22	20	20	0	20	NA	0	0	4
F2	G	F2.39B	F141AF2G	26.209	F127AM1G	22.555	F2.5G	123	97	22	19	19	1	19	19	0	0	4
F2	G	F2.40A	F141AF3G	24.939	F151AM2G	24.346	F2.6G	91	89	22	15	15	1	14	14	0	0	4
F2	G	F2.41A	F135AF1G	23.903	F127AM2G	22.93	F2.7G	40	39	22	18	18	1	16	16	0	0	4
F2	G	F2.42A	F127AF1G	25.545	F146AM3G	22.408	F2.8G	95	25	19	16	16	1	14	NA	0	0	4
F2	G	F2.43A	F135BF2G	22.891	F146AM1G	21.831	F2.9G	27	25	20	16	16	1	15	15	0	0	4
F2	G	F2.44A	F111AF1G	26.258	F135AM1G	22.909	F2.10G	100	63	22	20	20	0	20	20	0	0	4
F2	G	F2.45A	F146AF2G	24.569	F111AM2G	22.823	F2.11G	79	77	21	10	10	0	9	NA	0	0	4
F2	G	F2.45B	F146AF2G	24.569	F111AM2G	22.823	F2.11G	79	77	21	18	18	1	15	15	0	0	4
F2	G	F2.46A	F146AF1G	24.405	F138BM1G	24.237	F2.12G	69	58	22	20	20	1	19	19	0	0	4
F2	G	F2.46B	F146AF1G	24.405	F138BM1G	24.237	F2.12G	69	58	20	18	18	1	17	NA	0	0	4
F2	G	F2.47A	F138BF2G	25.027	F111AM1G	23.635	F2.13G	46	43	20	18	18	1	17	17	0	0	4
F2	G	F2.48A	F114BF2G	22.41	F154BM1G	22.099	F2.14G	61	41	20	12	12	1	11	NA	0	0	4
F2	G	F2.49A	F154BF2G	23.59	F19AM2G	23.819	F2.15G	0	0	0	0	0	0	0	0	0	0	4
F2	G	F2.50A	F138BF1G	24.159	F114BM1G	21.319	F2.16G	57	53	22	19	19	1	15	15	0	0	4
F2	G	F2.51A	F154BF1G	22.548	F114BM2G	21.886	F2.17G	42	39	20	15	15	1	14	NA	0	0	4
F2	G	F2.52A		NA		NA	F2.bonusG	30	27	20	12	12	1	11	11	NA	NA	4
F2	P	F2.10A	F143AF2P	20.996	F125AM1P	18.14	F2.10P	31	26	20	8	8	1	5	NA	0	0	4
F2	P	F2.11A	F125AF1P	24.486	F133BM1P	19.238	F2.11P	40	39	22	20	20	1	19	17	0	0	4
F2	P	F2.12A	F125AF2P	22.084	F144AM1P	20.2	F2.12P	25	0	0	0	0	0	0	0	0	0	4
F2	P	F2.13A	F133BF1P	20.403	F144AM2P	22.062	F2.13P	64	43	20	18	18	0	18	NA	0	0	4
F2	P	F2.14A	F144AF1P	23.371	F117AM1P	20.95	F2.14P	60	55	20	20	20	1	19	19	0	0	4
F2	P	F2.14B	F144AF1P	23.371	F117AM1P	20.95	F2.14P	60	55	20	17	17	0	15	NA	0	0	4
F2	P	F2.15A	F117AF1P	19.644	F133BM2P	20.588	F2.15P	34	24	16	15	15	1	13	13	0	0	4
F2	P	F2.16A	F117AF2P	20.338	F152AM2P	21.941	F2.16P	34	34	22	22	22	1	19	19	0	0	4
F2	P	F2.17A	F131AF1P	19.516	F117AM2P	17.738	F2.17P	58	41	21	21	21	1	19	19	0	0	4
F2	P	F2.1A	F152AF1P	20.788	F133AM1P	20.033	F2.1P	54	41	23	16	16	1	15	14	0	0	4
F2	P	F2.2A	F144AF2P	23.14	F156BM1P	21.175	F2.2P	25	23	20	18	18	1	17	NA	0	0	4
F2	P	F2.3A	F156BF2P	21.297	F131AM1P	18.299	F2.3P	36	32	20	19	19	1	17	NA	0	0	4
F2	P	F2.4A	F131AF2P	20.602	F152AM1P	18.555	F2.4P	59	32	22	21	21	1	16	16	0	0	4
F2	P	F2.53A		NA		NA	F2.bonusP	45	23	19	19	19	0	NA	14	NA	NA	4
F2	P	F2.5A	F152AF2P	21.454	F129AM1P	14.431	F2.5P	43	42	22	21	21	1	19	19	0	0	4
F2	P	F2.6A	F156BF1P	19.009	F129AM2P	15.968	F2.6P	0	0	0	0	0	0	0	0	0	0	4
F2	P	F2.7A	F156BF3P	21.67	F143AM1P	22.01	F2.7P	32	26	20	19	19	1	17	17	0	0	4
F2	P	F2.8A	F129AF2P	16.021	F143AM2P	20.601	F2.8P	33	32	20	18	18	1	15	NA	0	0	4
F2	P	F2.9A	F129AF1P	17.732	F125AM2P	18.853	F2.9P	32	26	21	20	20	1	15	13	0	0	4
F3	A	F3.35A	F218AF1A	22.548	F221AM1A	21.43	F3.1A	65	45	20	18	17	0	17	17	0	0	5
F3	A	F3.35B	F218AF1A	22.548	F221AM1A	21.43	F3.1A	65	45	20	17	17	1	16	15	0	0	5
F3	A	F3.36A	F222AF1A	22.178	F227BM2A	20.083	F3.2A	70	36	20	20	17	1	15	15	0	0	5
F3	A	F3.37A	F223AF1A	20.808	F218AM1A	18.592	F3.3A	87	26	20	19	17	1	16	16	0	0	5
F3	A	F3.38A	F225AF1A	19.542	F218AM2A	18.564	F3.4A	44	20	20	19	17	0	15	15	0	0	5
F3	A	F3.39A	F220AF1A	18.875	F225AM1A	21.088	F3.5A	29	20	20	17	17	1	15	15	0	0	5
F3	A	F3.40A	F220AF2A	22.28	F227BM1A	18.075	F3.6A	30	20	20	20	17	1	16	16	0	0	5
F3	A	F3.41A	F231AF1A	23.526	F220AM1A	17.778	F3.7A	69	21	20	19	17	1	23	15	0	0	5
F3	A	F3.42A	F233AF1A	22.786	F220AM2A	21.032	F3.8A	127	30	20	20	17	1	15	15	0	0	5
F3	A	F3.43A	F227BF1A	20.427	F221AM2A	18.542	F3.9A	34	22	20	19	17	1	15	15	0	0	5
F3	A	F3.44A	F221AF1A	17.997	F228AM1A	19.678	F3.10A	5	0	0	0	0	0	0	0	0	0	5
F3	A	F3.45A	F221AF2A	18.448	F231AM1A	22.689	F3.11A	0	0	0	0	0	0	0	0	0	0	5
F3	A	F3.46A	F222AF2A	19.59	F228AM2A	21.482	F3.12A	0	0	0	0	0	0	0	0	0	0	5
F3	A	F3.47A	F222AF3A	23.564	F231AM2A	22.555	F3.13A	76	20	20	18	17	1	16	12	0	0	5
F3	A	F3.47B	F222AF3A	23.564	F231AM2A	22.555	F3.13A	76	20	20	20	17	1	15	15	0	0	5
F3	A	F3.48A	F222AF4A	23.743	F233AM1A	23.221	F3.14A	14	11	11	9	9	1	8	8	0	0	5
F3	A	F3.49A	F227BF2A	19.995	F223AM1A	22.239	F3.15A	43	25	20	18	17	1	17	17	0	0	5
F3	A	F3.50A	F228AF1A	16.822	F223AM2A	21.155	F3.16A	0	0	0	0	0	0	0	0	0	0	5
F3	A	F3.51A	F223AF2A	19.408	F233AM2A	22.739	F3.17A	33	15	15	15	15	1	14	14	0	0	5
F3	G	F3.18A	F236AF1G	22.745	F241AM1G	19.761	F3.1G	68	30	20	20	17	1	15	15	0	0	5
F3	G	F3.19A	F236AF2G	20.191	F243AM1G	20.935	F3.2G	86	27	20	20	17	1	16	15	0	0	5
F3	G	F3.20A	F244AF1G	22.61	F236AM1G	21.059	F3.3G	83	49	20	20	17	1	16	16	0	0	5
F3	G	F3.20B	F244AF1G	22.61	F236AM1G	21.059	F3.3G	83	49	20	2	2	0	2	2	0	0	5
F3	G	F3.21A	F245BF1G	22.501	F236AM2G	21.438	F3.4G	91	26	20	18	17	1	15	14	0	0	5
F3	G	F3.22A	F239BF1G	22.237	F244AM1G	19.261	F3.5G	74	20	20	20	17	1	15	10	0	0	5
F3	G	F3.23A	F239BF2G	21.429	F245BM1G	21.662	F3.6G	100	15	15	12	12	0	12	12	0	0	5
F3	G	F3.24A	F239BF3G	23.603	F246AM1G	21.119	F3.7G	32	20	20	20	17	1	16	16	0	0	5
F3	G	F3.25A	F239BF4G	22.057	F247AM4G	19.885	F3.8G	54	20	20	20	17	0	17	17	0	0	5
F3	G	F3.26A	F240AF1G	23.665	F243AM2G	21.93	F3.9G	53	23	20	19	17	0	15	15	0	0	5
F3	G	F3.27A	F240AF2G	21.806	F245BM2G	20.278	F3.10G	40	23	20	20	17	1	16	16	0	0	5
F3	G	F3.28A	F246AF1G	22.675	F240AM1G	22.921	F3.11G	63	22	20	19	17	1	16	16	0	0	5
F3	G	F3.29A	F247AF1G	21.382	F240AM2G	22.348	F3.12G	8	0	0	0	0	0	0	0	0	0	5
F3	G	F3.30A	F241AF1G	21.492	F246AM2G	21.12	F3.13G	53	26	20	17	17	1	16	16	0	0	5
F3	G	F3.31A	F241AF2G	20.932	F247AM2G	20.621	F3.14G	61	20	20	20	17	1	16	15	0	0	5
F3	G	F3.32A	F250AF1G	20.688	F241AM2G	19.641	F3.15G	31	18	17	16	16	1	14	14	0	0	5
F3	G	F3.33A	F243AF1G	20.064	F247AM3G	20	F3.16G	67	36	20	20	17	1	15	15	0	0	5
F3	G	F3.34A	F243AF2G	22.77	F250AM1G	22.153	F3.17G	81	36	20	17	17	1	16	8	0	0	5
F3	P	F3.10A	F25AF2P	16.401	F214AM1P	17.573	F3.10P	0	0	0	0	0	0	0	0	0	0	5
F3	P	F3.11A	F27AF3P	15.808	F215AM1P	17.242	F3.11P	0	0	0	0	0	0	0	0	0	0	5
F3	P	F3.12A	F216AF1P	19.286	F27AM2P	19.901	F3.12P	7	0	0	0	0	0	0	0	0	0	5
F3	P	F3.13A	F27AF2P	15.105	F217AM1P	17.629	F3.13P	25	15	15	14	14	1	11	11	0	0	5
F3	P	F3.14A	F215AF3P	16.631	F29AM3P	19.572	F3.14P	38	27	20	20	17	1	16	16	0	0	5
F3	P	F3.14B	F215AF3P	16.631	F29AM3P	19.572	F3.14P	38	27	7	7	10	1	9	9	0	0	5
F3	P	F3.15A	F216AF2P	18.827	F29AM4P	18.77	F3.15P	47	40	20	16	17	1	15	15	0	0	5
F3	P	F3.15B	F216AF2P	18.827	F29AM4P	18.77	F3.15P	47	40	20	8	8	0	8	5	0	0	5
F3	P	F3.16A	F211AF1P	18.074	F216AM1P	18.652	F3.16P	33	19	19	16	16	1	15	15	0	0	5
F3	P	F3.17A	F211AF2P	15.28	F217AM2P	17.661	F3.17P	0	0	0	0	0	0	0	0	0	0	5
F3	P	F3.1A	F21AF1P	17.889	F27AM1P	21.127	F3.1P	35	20	20	18	17	1	16	16	0	0	5
F3	P	F3.2A	F21AF2P	18.823	F29AM1P	20.005	F3.2P	43	27	20	10	17	1	16	16	0	0	5
F3	P	F3.2B	F21AF2P	18.823	F29AM1P	20.005	F3.2P	43	27	7	7	0	0	0	0	0	0	5
F3	P	F3.3A	F214AF1P	21.542	F21AM1P	17.616	F3.3P	29	12	12	11	11	0	11	11	0	0	5
F3	P	F3.4A	F217AF1P	16.071	F21AM2P	19.111	F3.4P	66	42	20	20	17	1	16	16	0	0	5
F3	P	F3.4B	F217AF1P	16.071	F21AM2P	19.111	F3.4P	66	42	19	14	14	1	11	11	0	0	5
F3	P	F3.52A	F227BF2A	19.995	F215AM1P	17.242	F3.18P	54	20	20	20	17	1	15	15	0	0	5
F3	P	F3.53A	F24AF1P	17.103	F211AM1P	18.387	F3.19P	0	0	0	0	0	0	0	0	0	0	5
F3	P	F3.54A	F216AF1P	19.286	F27AM3P	15.808	F3.20P	12	12	12	12	12	0	10	9	0	0	5
F3	P	F3.55A	F214AF1P	21.542	F29AM2P	19.637	F3.21P	32	19	19	19	17	1	15	15	0	0	5
F3	P	F3.5A	F24AF1P	17.103	F29AM2P	19.637	F3.5P	0	0	0	0	0	0	0	0	0	0	5
F3	P	F3.6A	F24AF2P	18.215	F211AM1P	18.387	F3.6P	0	0	0	0	0	0	0	0	0	0	5
F3	P	F3.7A	F214AF2P	21.063	F24AM1P	17.843	F3.7P	85	29	20	18	17	1	17	17	0	0	5
F3	P	F3.7B	F214AF2P	21.063	F24AM1P	17.843	F3.7P	85	29	9	6	0	0	0	0	0	0	5
F3	P	F3.8A	F215AF1P	17.392	F25AM2P	16.176	F3.8P	40	15	15	14	14	1	13	13	0	0	5
F3	P	F3.9A	F25AF1P	16.219	F211AM2P	17.593	F3.9P	0	0	0	0	0	0	0	0	0	0	5
F4	A	F4.39A	F340AF1A	21.785	F335AM1A	18.44	F4.1A	54	16	15	11	11	0	11	11	0	0	4
F4	A	F4.40A	F347AF1A	19.215	F335AM2A	16.274	F4.2A	24	10	10	10	10	1	10	10	0	0	4
F4	A	F4.41A	F335AF1A	20.162	F336AM1A	18.304	F4.3A	4	0	0	0	0	0	0	0	0	0	4
F4	A	F4.42A	F342AF1A	16.32	F336AM2A	18.291	F4.4A	0	0	0	0	0	0	0	0	0	0	4
F4	A	F4.43A	F335AF2A	19.024	F339AM1A	22.699	F4.5A	19	19	19	15	15	1	12	12	0	0	4
F4	A	F4.44A	F336AF1A	17.721	F339AM2A	19.132	F4.6A	61	22	20	16	16	1	14	14	0	0	4
F4	A	F4.44B	F336AF1A	17.721	F339AM2A	19.132	F4.6A	61	22	2	NA	NA	0	NA	NA	0	0	4
F4	A	F4.45A	F339AF4A	18.372	F347BM3A	20.182	F4.7A	69	54	22	22	22	2	20	20	0	0	4
F4	A	F4.45B	F339AF4A	18.372	F347BM3A	20.182	F4.7A	69	54	20	17	17	1	16	16	0	0	4
F4	A	F4.46A	F351AF1A	22.854	F340AM2A	22.213	F4.8A	39	13	7	NA	NA	0	NA	NA	0	0	4
F4	A	F4.47A	F342AF2A	19.079	F341AM1A	19.17	F4.9A	43	43	20	19	19	1	18	18	0	0	4
F4	A	F4.47B	F342AF2A	19.079	F341AM1A	19.17	F4.9A	43	43	20	19	19	1	18	18	0	0	4
F4	A	F4.48A	F347AF2A	22.226	F341AM2A	19.356	F4.10A	15	0	0	0	0	0	0	0	0	0	4
F4	A	F4.49A	F347BF1A	18.75	F351AM1A	21.313	F4.11A	43	26	20	13	13	0	11	11	0	0	4
F4	A	F4.50A	F349AF1A	19.54	F342AM2A	17.581	F4.12A	97	50	20	20	20	1	18	18	0	0	4
F4	A	F4.50B	F349AF1A	19.54	F342AM2A	17.581	F4.12A	97	50	20	20	20	1	18	18	0	0	4
F4	A	F4.51A	F349AF2A	18.873	F347AM1A	22.244	F4.13A	69	45	20	20	20	1	19	19	0	0	4
F4	A	F4.51B	F349AF2A	18.873	F347AM1A	22.244	F4.13A	69	45	20	16	16	1	15	15	0	0	4
F4	A	F4.52A	F351AF2A	22.279	F347AM2A	19.671	F4.14A	30	27	20	19	19	1	18	18	0	0	4
F4	A	F4.53A	F336AF2A	18.954	F347BM1A	20.428	F4.15A	2	0	0	0	0	0	0	0	0	0	4
F4	A	F4.54A	F341AF1A	17.226	F349AM1A	16.331	F4.16A	30	14	14	11	11	0	11	11	0	0	4
F4	A	F4.55A	F341AF2A	21.065	F351AM2A	20.362	F4.17A	9	0	0	0	0	0	0	0	0	0	4
F4	A	F4.56A	F339AF1A	18.097	F340AM1A	22.206	F4.18A	24	6	0	0	0	0	0	0	0	0	4
F4	A	F4.57A	F340AF3A	19.945	F342AM3A	18.138	F4.19A	25	20	20	14	14	0	12	12	0	0	4
F4	G	F4.20A	F321AF1G	22.207	F318AM1G	21.567	F4.1G	46	32	6	NA	NA	0	NA	NA	0	0	4
F4	G	F4.21A	F334AF1G	21.715	F318AM2G	20.285	F4.2G	72	64	20	15	15	1	14	14	0	0	4
F4	G	F4.21B	F334AF1G	21.715	F318AM2G	20.285	F4.2G	72	64	20	18	18	1	14	14	0	0	4
F4	G	F4.22A	F327AF1G	22.647	F319AM2G	21.281	F4.3G	40	40	20	20	20	1	19	19	0	0	4
F4	G	F4.23A	F332AF1G	21.377	F319AM3G	20.296	F4.4G	63	38	20	20	20	1	19	17	0	0	4
F4	G	F4.24A	F319AF1G	22.215	F321AM1G	21.22	F4.5G	25	25	20	20	20	0	19	19	0	0	4
F4	G	F4.25A	F334AF2G	19.571	F321AM2G	21.299	F4.6G	0	0	0	0	0	0	0	0	0	0	4
F4	G	F4.26A	F319AF2G	21.424	F323AM1G	22.483	F4.7G	45	28	21	20	20	0	20	19	0	0	4
F4	G	F4.27A	F327AF2G	20.926	F323AM2G	22.313	F4.8G	60	41	20	18	18	1	17	17	0	0	4
F4	G	F4.28A	F321AF2G	21.961	F326AM1G	21.565	F4.9G	62	30	20	20	20	1	18	18	0	0	4
F4	G	F4.29A	F328AF1G	24.844	F326AM2G	20.856	F4.10G	59	28	20	19	19	1	18	18	0	0	4
F4	G	F4.30A	F328AF2G	24.197	F327AM1G	21.744	F4.11G	66	26	20	20	20	0	18	18	0	0	4
F4	G	F4.31A	F332AF2G	23.173	F327AM2G	21.372	F4.12G	81	51	20	19	19	1	18	18	0	0	4
F4	G	F4.32A	F323AF1G	23.422	F328AM1G	23.04	F4.13G	76	46	20	19	19	2	17	17	0	0	4
F4	G	F4.32B	F323AF1G	23.422	F328AM1G	23.04	F4.13G	76	46	20	20	20	0	18	18	0	0	4
F4	G	F4.33A	F331AF1G	23.591	F328AM2G	23.628	F4.14G	19	18	18	18	18	2	15	15	0	0	4
F4	G	F4.34A	F318AF1G	23.344	F331AM1G	21.794	F4.15G	16	0	0	0	0	0	0	0	0	0	4
F4	G	F4.35A	F318AF2G	22.118	F332AM1G	21.18	F4.16G	78	22	19	17	17	0	17	NA	0	0	4
F4	G	F4.36A	F326AF2G	20.143	F332AM2G	21.565	F4.17G	41	41	20	20	20	1	18	18	0	0	4
F4	G	F4.36B	F326AF2G	20.143	F332AM2G	21.565	F4.17G	41	41	20	20	20	1	19	19	0	0	4
F4	G	F4.37A	F323AF2G	21.862	F334AM1G	20.569	F4.18G	13	0	0	0	0	0	0	0	0	0	4
F4	G	F4.38A	F331AF2G	23.499	F334AM2G	21.55	F4.19G	0	0	0	0	0	0	0	0	0	0	4
F4	P	F4.10A	F352AF1P	18.703	F33AM2P	15.944	F4.10P	30	28	17	15	15	0	NA	NA	0	0	4
F4	P	F4.11A	F37AF2P	19.713	F34AM2P	18.357	F4.11P	0	0	0	0	0	0	0	0	0	0	4
F4	P	F4.12A	F313AF1P	18.931	F34BM1P	17.105	F4.12P	0	0	0	0	0	0	0	0	0	0	4
F4	P	F4.13A	F37AF1P	19.036	F34BM2P	15.902	F4.13P	59	45	20	14	14	0	13	13	0	0	4
F4	P	F4.13B	F37AF1P	19.036	F34BM2P	15.902	F4.13P	59	45	20	18	18	1	17	17	0	0	4
F4	P	F4.14A	F316AF2P	18.943	F352AM1P	16.578	F4.14P	63	30	20	19	19	1	16	15	0	0	4
F4	P	F4.15A	F34AF1P	19.65	F352AM2P	17.605	F4.15P	42	27	20	20	20	1	19	18	0	0	4
F4	P	F4.16A	F352AF2P	18.219	F355AM2P	18.793	F4.16P	0	0	0	0	0	0	0	0	0	0	4
F4	P	F4.17A	F313AF2P	18.582	F37AM1P	14.488	F4.17P	39	4	18	16	16	1	14	14	0	0	4
F4	P	F4.18A	F31AF2P	19.795	F37AM2P	18.791	F4.18P	39	37	20	13	13	0	13	13	0	0	4
F4	P	F4.18B	F31AF2P	19.795	F37AM2P	18.791	F4.18P	39	37	13	NA	NA	0	NA	NA	0	0	4
F4	P	F4.19A	F314AF2P	21.436	F34AM1P	17.516	F4.19P	52	48	20	15	15	1	14	14	0	0	4
F4	P	F4.19B	F314AF2P	21.436	F34AM1P	17.516	F4.19P	52	48	20	15	15	1	13	13	0	0	4
F4	P	F4.1A	F316AF1P	18.589	F313AM1P	17.625	F4.1P	3	0	0	0	0	0	0	0	0	0	4
F4	P	F4.2A	F355AF1P	21.124	F313AM2P	18.947	F4.2P	51	20	20	17	17	1	16	16	0	0	4
F4	P	F4.3A	F31AF1P	20.293	F314AM1P	18.164	F4.3P	38	30	20	16	16	1	14	14	0	0	4
F4	P	F4.4A	F34BF1P	20.215	F314AM2P	18.733	F4.4P	80	27	20	11	11	0	11	11	0	0	4
F4	P	F4.5A	F33AF1P	17.365	F316AM1P	17.016	F4.5P	39	22	14	14	14	0	NA	NA	0	0	4
F4	P	F4.6A	F34BF2P	19.571	F316AM2P	19.387	F4.6P	0	0	0	0	0	0	0	0	0	0	4
F4	P	F4.7A	F33AF2P	18.365	F31AM1P	18.411	F4.7P	55	26	20	20	20	2	17	17	0	0	4
F4	P	F4.8A	F355AF2P	19.16	F31AM2P	18.52	F4.8P	66	57	20	15	15	1	11	11	0	0	4
F4	P	F4.8B	F355AF2P	19.16	F31AM2P	18.52	F4.8P	66	57	20	15	15	1	14	14	0	0	4
F4	P	F4.9A	F314AF1P	19.988	F33AM1P	15.947	F4.9P	71	20	19	17	17	1	16	16	0	0	4
F5	A	F5.39A	F450BF1A	23.393	F443AM1A	22.318	F5.1A	74	44	20	19	17	1	14	13	0.015625	0.03125	4
F5	A	F5.39B	F450BF1A	23.393	F443AM1A	22.318	F5.1A	74	44	20	16	16	1	12	11	0.015625	0.03125	4
F5	A	F5.40A	F451AF1A	21.427	F443AM2A	21.863	F5.2A	100	54	20	19	17	1	16	14	0.015625	0.03125	4
F5	A	F5.41A	F447AF1A	20.772	F444AM1A	21.001	F5.3A	86	64	20	18	17	1	14	14	0.0625	0.015625	4
F5	A	F5.41B	F447AF1A	20.772	F444AM1A	21.001	F5.3A	86	64	20	14	14	1	12	10	0.0625	0.015625	4
F5	A	F5.42A	F451BF1A	22.191	F444AM2A	19.492	F5.4A	37	26	20	18	17	1	15	13	0.015625	0.015625	4
F5	A	F5.43A		NA		NA	F5.5A	0	0	0	0	0	0	0	0	NA	NA	4
F5	A	F5.44A	F451BF2A	21.016	F445BM2A	24.991	F5.6A	108	68	20	13	13	0	12	12	0.015625	0.015625	4
F5	A	F5.45A	F443AF1A	21.61	F447AM1A	17.531	F5.7A	86	81	20	12	12	0	10	6	0.03125	0.0625	4
F5	A	F5.46A	F450AF1A	21.86	F447AM2A	19.476	F5.8A	54	33	20	19	17	0	17	17	0.015625	0.0625	4
F5	A	F5.47A	F443AF2A	21.529	F450AM1A	17.687	F5.9A	74	69	20	12	12	0	12	12	0.03125	0.015625	4
F5	A	F5.47B	F443AF2A	21.529	F450AM1A	17.687	F5.9A	74	69	20	15	15	1	13	13	0.03125	0.015625	4
F5	A	F5.48A	F445BF1A	23.584	F450AM2A	19.478	F5.10A	150	78	20	16	16	1	14	14	0.015625	0.015625	4
F5	A	F5.49A	F451AF2A	21.853	F450BM1A	21.103	F5.11A	90	82	20	18	17	1	16	16	0.015625	0.015625	4
F5	A	F5.50A		NA		NA	F5.12A	0	0	0	0	0	0	0	0	NA	NA	4
F5	A	F5.51A	F444AF1A	20.697	F451AM1A	22.404	F5.13A	31	29	20	16	16	1	14	14	0.015625	0.015625	4
F5	A	F5.52A		NA		NA	F5.14A	13	0	0	0	0	0	0	0	NA	NA	4
F5	A	F5.53A	F447AF2A	21.425	F451BM1A	23.633	F5.15A	100	78	20	14	14	1	6	6	0.0625	0.015625	4
F5	A	F5.54A	F457AF2A	21.098	F451BM2A	23.59	F5.16A	32	26	20	18	17	1	14	14	0.0625	0.015625	4
F5	A	F5.55A		NA		NA	F5.17A	2	0	0	0	0	0	0	0	NA	NA	4
F5	A	F5.56A		NA		NA	F5.18A	13	0	0	0	0	0	0	0	NA	NA	4
F5	A	F5.57A		NA		NA	F5.19A	12	0	0	0	0	0	0	0	NA	NA	4
F5	G	F5.21A	F429AF1G	24.112	F421BM1G	24.966	F5.1G	20	12	12	12	12	0	9	7	0.078125	0.015625	4
F5	G	F5.22A		NA		NA	F5.2G	0	0	0	0	0	0	0	0	NA	NA	4
F5	G	F5.23A		NA		NA	F5.3G	0	0	0	0	0	0	0	0	NA	NA	4
F5	G	F5.24A	F432BF2G	23.611	F426AM2G	23.237	F5.4G	31	17	20	19	17	2	14	14	0.03125	0.03125	4
F5	G	F5.25A	F432BF1G	23.735	F424AM1G	23.648	F5.5G	68	47	20	18	17	1	12	12	0.03125	0.078125	4
F5	G	F5.26A	F433AF1G	23.019	F424AM3G	21.472	F5.6G	63	47	20	18	17	1	15	15	0.015625	0.078125	4
F5	G	F5.27A	F427AF1G	24.192	F422AM1G	22.371	F5.19G	41	38	20	19	17	1	16	16	0.078125	0.046875	4
F5	G	F5.28A	F429AF2G	23.433	F422AM2G	21.686	F5.8G	88	69	20	13	13	1	9	7	0.078125	0.046875	4
F5	G	F5.29A	F426AF2G	25.176	F430AM2G	22.751	F5.9G	121	101	20	18	17	1	11	11	0.03125	0.078125	4
F5	G	F5.29B	F426AF2G	25.176	F430AM2G	22.751	F5.9G	121	101	20	20	17	1	15	15	0.03125	0.078125	4
F5	G	F5.30A	F433AF2G	22.792	F430AM3G	22.692	F5.10G	54	25	20	13	13	1	10	10	0.015625	0.078125	4
F5	G	F5.31A	F421AF2G	24.628	F432BM1G	22.613	F5.11G	139	107	20	12	12	0	9	7	0.015625	0.03125	4
F5	G	F5.31B	F421AF2G	24.628	F432BM1G	22.613	F5.11G	139	107	20	18	17	1	12	12	0.015625	0.03125	4
F5	G	F5.32A	F422AF1G	23.58	F432BM2G	23.145	F5.12G	32	20	20	13	13	0	10	10	0.046875	0.03125	4
F5	G	F5.33A	F424AF1G	25.987	F429AM2G	24.2	F5.13G	46	36	20	19	17	1	14	14	0.078125	0.078125	4
F5	G	F5.34A	F427AF2G	24.955	F429AM1G	25.184	F5.14G	81	54	20	17	17	1	14	14	0.078125	0.078125	4
F5	G	F5.35A	F427AF2G	24.955	F429AM1G	25.184	F5.15G	18	11	11	0	0	0	0	0	0.078125	0.078125	4
F5	G	F5.36A	F424AF2G	24.914	F427AM2G	23.16	F5.16G	63	42	20	14	14	1	13	12	0.078125	0.078125	4
F5	G	F5.37A	F421BF2G	25.287	F433AM1G	23.215	F5.17G	125	104	20	18	17	1	11	11	0.015625	0.015625	4
F5	G	F5.38A	F422AF2G	23.72	F433AM2G	23.345	F5.18G	26	16	20	9	9	0	6	5	0.046875	0.015625	4
F5	P	F5.10A		NA		NA	F5.10P	14	0	0	0	0	0	0	0	NA	NA	4
F5	P	F5.11A	F413BF1P	18.062	F48BM1P	19.615	F5.11P	43	37	20	12	12	0	10	10	0.046875	0	4
F5	P	F5.12A	F417AF2P	20.105	F48BM2P	21.659	F5.12P	31	31	20	19	17	1	15	15	0.03125	0	4
F5	P	F5.13A	F417AF1P	21.183	F419AM1P	19.705	F5.13P	41	34	20	19	17	1	14	14	0.03125	0.03125	4
F5	P	F5.14A	F48BF1P	20.923	F419AM2P	19.787	F5.14P	18	13	14	13	13	0	13	13	0	0.03125	4
F5	P	F5.15A	F418AF1P	20.551	F417AM1P	20.434	F5.15P	47	40	20	14	14	0	12	11	0.015625	0.03125	4
F5	P	F5.16A	F47AF1P	20.352	F417AM2P	19.792	F5.16P	54	32	20	16	16	1	13	13	0.0625	0.03125	4
F5	P	F5.17A	F415AF1P	19.37	F418AM1P	20.224	F5.17P	20	17	16	13	13	0	11	11	0.03125	0.015625	4
F5	P	F5.18A	F419AF1P	22.256	F418AM2P	21.611	F5.18P	51	38	20	15	15	1	10	5	0.03125	0.015625	4
F5	P	F5.18B	F419AF1P	22.256	F418AM2P	21.611	F5.18P	51	38	18	16	16	1	14	14	0.03125	0.015625	4
F5	P	F5.1A	F419AF2P	21.333	F47AM1P	20.679	F5.1P	32	20	20	20	17	1	16	14	0.03125	0.0625	4
F5	P	F5.20A	F48BF2P	21.517	F419BM1P	19.269	F5.20P	63	41	20	14	14	0	14	13	0	0.03125	4
F5	P	F5.2A	F49AF2P	22.161	F47AM2P	21.265	F5.2P	68	55	20	18	17	1	16	16	0.03125	0.0625	4
F5	P	F5.2B	F49AF2P	22.161	F47AM2P	21.265	F5.2P	68	55	20	19	17	1	16	14	0.03125	0.0625	4
F5	P	F5.3A		NA		NA	F5.3P	6	0	0	0	0	0	0	0	NA	NA	4
F5	P	F5.4A	F43AF1P	24.014	F413BM2P	20.125	F5.4P	35	30	20	20	17	2	14	14	0.015625	0.046875	4
F5	P	F5.5A	F43AF1P	24.014	F413BM2P	20.125	F5.5P	28	26	20	15	15	1	13	13	0.015625	0.046875	4
F5	P	F5.6A	F49AF1P	19.52	F415AM2P	21.173	F5.6P	24	19	19	19	17	1	16	16	0.03125	0.03125	4
F5	P	F5.7A	F413BF2P	19.703	F49AM1P	19.644	F5.7P	83	51	20	13	13	0	13	12	0.046875	0.03125	4
F5	P	F5.7B	F413BF2P	19.703	F49AM1P	19.644	F5.7P	83	51	20	18	17	1	13	13	0.046875	0.03125	4
F5	P	F5.8A	F418AF2P	21.947	F49AM2P	20.026	F5.8P	28	20	20	19	17	1	14	14	0.015625	0.03125	4
F5	P	F5.9A		NA		NA	F5.9P	14	0	0	0	0	0	0	0	NA	NA	4
F6	A	F6.40A	F551AF1A	19.961	F539AM1A	20.014	F6.1A	50	44	20	20	20	1	18	17	0.046875	0.0390625	4
F6	A	F6.41A	F540AF1A	19.187	F539BM1A	22.299	F6.2A	57	55	20	20	20	1	18	18	0.0234375	0.0390625	4
F6	A	F6.42A	F539AF1A	21.183	F540AM1A	20.159	F6.3A	99	63	20	20	20	1	17	17	0.0390625	0.0234375	4
F6	A	F6.43A	F541AF1A	21.88	F540AM2A	18.207	F6.4A	11	11	0	0	0	0	0	0	0.03515625	0.0234375	4
F6	A	F6.44A	F547AF1A	19.223	F541AM1A	20.676	F6.5A	15	7	0	0	0	0	0	0	0.0390625	0.03515625	4
F6	A	F6.45A	F545AF1A	20.666	F542AM1A	21.694	F6.6A	110	65	20	20	20	0	19	19	0.0546875	0.046875	4
F6	A	F6.46A	F548AF1A	21.698	F542AM2A	18.808	F6.7A	115	56	20	20	20	1	17	8	0.03125	0.046875	4
F6	A	F6.47A	F542AF1A	17.811	F546AM1A	19.979	F6.8A	38	29	20	18	18	0	14	12	0.046875	0.0859375	4
F6	A	F6.48A	F549AF1A	21.286	F547AM1A	20.901	F6.9A	82	79	20	20	20	1	18	18	0.0703125	0.0390625	4
F6	A	F6.48B	F549AF1A	21.286	F547AM1A	20.901	F6.9A	82	79	20	20	20	1	18	17	0.0703125	0.0390625	4
F6	A	F6.49A	F540AF5A	22.18	F547BM1A	21.822	F6.10A	45	44	20	20	20	0	19	19	0.0234375	0.0390625	4
F6	A	F6.50A	F541AF2A	22.494	F547BM2A	22.582	F6.11A	65	54	20	20	20	0	18	17	0.03515625	0.0390625	4
F6	A	F6.51A	F549AF2A	22.234	F547BM3A	20.979	F6.12A	90	87	20	20	20	1	18	18	0.0703125	0.0390625	4
F6	A	F6.52A	F554AF1A	19.882	F547BM4A	20.891	F6.13A	83	83	20	20	20	1	18	16	0.0234375	0.0390625	4
F6	A	F6.52B	F554AF1A	19.882	F547BM4A	20.891	F6.13A	83	83	20	20	20	0	19	19	0.0234375	0.0390625	4
F6	A	F6.53A	F546AF1A	20.799	F548AM1A	20.985	F6.14A	72	53	20	20	20	1	17	17	0.0859375	0.03125	4
F6	A	F6.54A	F554AF2A	23.602	F548AM2A	13.702	F6.15A	0	0	0	0	0	0	0	0	0.0234375	0.03125	4
F6	A	F6.55A	F540AF6A	20.926	F549AM1A	18.945	F6.16A	34	23	20	16	16	1	15	15	0.0234375	0.0703125	4
F6	A	F6.56A	F541AF3A	22.532	F549AM2A	21.116	F6.17A	50	31	20	17	17	1	16	13	0.03515625	0.0703125	4
F6	A	F6.57A	F541BF1A	17.995	F549AM3A	21.404	F6.18A	19	16	16	16	16	1	17	17	0.03515625	0.0703125	4
F6	G	F6.21A	F526AF1G	25.452	F525AM1G	24.371	F6.1G	51	33	20	19	19	1	19	18	0.03125	0.05078125	4
F6	G	F6.22A	F525AF1G	24.945	F529AM1G	22.553	F6.2G	79	74	20	19	19	1	16	16	0.05078125	0.05078125	4
F6	G	F6.22B	F525AF1G	24.945	F529AM1G	22.553	F6.2G	79	74	20	20	20	1	18	18	0.05078125	0.05078125	4
F6	G	F6.23A	F529BF1G	24.821	F526AM1G	24.073	F6.3G	41	9	2	0	0	0	0	0	0.05078125	0.03125	4
F6	G	F6.24A	F532AF1G	26.262	F526AM2G	24.184	F6.4G	27	12	0	0	0	0	0	0	0.05859375	0.03125	4
F6	G	F6.25A	F533AF1G	26.205	F526AM3G	23.538	F6.5G	0	0	0	0	0	0	0	0	0.05859375	0.03125	4
F6	G	F6.26A	F525AF2G	23.587	F530AM1G	24.597	F6.6G	69	50	20	20	20	1	18	18	0.05078125	0.08984375	4
F6	G	F6.26B	F525AF2G	23.587	F530AM1G	24.597	F6.6G	69	50	20	20	20	0	19	17	0.05078125	0.08984375	4
F6	G	F6.27A	F537AF1G	22.578	F526AM5G	23.488	F6.7G	104	59	20	20	20	1	18	18	0.0390625	0.03125	4
F6	G	F6.28A	F526AF2G	24.972	F529BM1G	22.922	F6.8G	9	6	0	0	0	0	0	0	0.03125	0.05078125	4
F6	G	F6.29A	F526AF4G	23.846	F536AM1G	22.196	F6.9G	59	50	20	20	20	1	18	18	0.03125	0.0625	4
F6	G	F6.29B	F526AF4G	23.846	F536AM1G	22.196	F6.9G	59	50	20	19	19	0	18	18	0.03125	0.0625	4
F6	G	F6.30A	F527AF1G	25.778	F530AM3G	23.135	F6.10G	77	58	20	19	19	1	18	17	0.1015625	0.08984375	4
F6	G	F6.31A	F527AF2G	24.331	F533AM1G	24.284	F6.11G	67	48	20	20	20	1	18	18	0.1015625	0.05859375	4
F6	G	F6.32A	F526AF3G	24.206	F530AM2G	23.411	F6.12G	39	30	20	20	20	1	18	18	0.03125	0.08984375	4
F6	G	F6.33A	F534AF1G	26.771	F526AM4G	24.611	F6.13G	131	76	20	20	20	0	18	17	0.0546875	0.03125	4
F6	G	F6.34A	F529AF1G	24.509	F533AM2G	24.362	F6.14G	29	7	0	0	0	0	0	0	0.05078125	0.05859375	4
F6	G	F6.35A	F529BF2G	24.047	F537AM1G	23.845	F6.15G	28	20	20	18	18	0	18	18	0.05078125	0.0390625	4
F6	G	F6.36A	F533AF2G	25.617	F529BM2G	22.049	F6.16G	17	2	0	0	0	0	0	0	0.05859375	0.05078125	4
F6	G	F6.37A	F536AF1G	24.789	F533AM3G	24.508	F6.17G	108	92	20	20	20	1	17	17	0.0625	0.05859375	4
F6	G	F6.37B	F536AF1G	24.789	F533AM3G	24.508	F6.17G	108	92	20	20	20	1	18	18	0.0625	0.05859375	4
F6	G	F6.38A	F533AF4G	23.971	F537AM2G	23.845	F6.18G	41	35	20	19	19	1	18	18	0.05859375	0.0390625	4
F6	G	F6.39A	F533AF3G	25.48	F530AM4G	23.833	F6.19G	44	15	14	14	14	1	13	13	0.05859375	0.08984375	4
F6	P	F6.10A	F57BF3P	19.558	F514AM2P	19.596	F6.10P	7	0	0	0	0	0	0	0	0.05078125	0.04296875	4
F6	P	F6.11A	F514AF1P	18.451	F56AM1P	17.832	F6.11P	86	40	20	15	15	1	12	12	0.04296875	0.05078125	4
F6	P	F6.11B	F514AF1P	18.451	F56AM1P	17.832	F6.11P	86	40	20	13	13	1	11	2	0.04296875	0.05078125	4
F6	P	F6.12A	F514AF2P	18.931	F58AM1P	16.168	F6.12P	29	8	8	4	4	1	3	3	0.04296875	0.04296875	4
F6	P	F6.13A	F51AF1P	19.268	F516AM1P	17.961	F6.13P	52	20	20	16	16	0	17	17	0.046875	0.04296875	4
F6	P	F6.14A	F57BF4P	19.553	F517AM1P	20.91	F6.14P	39	22	20	20	20	1	19	19	0.05078125	0.03515625	4
F6	P	F6.15A	F517AF1P	19.872	F51AM2P	20.394	F6.15P	36	11	11	NA	NA	1	NA	NA	0.03515625	0.046875	4
F6	P	F6.16A	F515AF1P	20.933	F51AM1P	18.81	F6.16P	67	49	20	16	16	1	15	15	0.08984375	0.046875	4
F6	P	F6.16B	F515AF1P	20.933	F51AM1P	18.81	F6.16P	67	49	20	18	18	0	17	17	0.08984375	0.046875	4
F6	P	F6.17A	F57BF5P	19.714	F51AM3P	19.497	F6.17P	69	32	20	17	17	1	15	15	0.05078125	0.046875	4
F6	P	F6.17B	F57BF5P	19.714	F51AM3P	19.497	F6.17P	69	32	12	10	10	0	10	10	0.05078125	0.046875	4
F6	P	F6.18A	F515AF2P	21.465	F52BM3P	20.094	F6.18P	3	2	0	0	0	0	0	0	0.08984375	0.08984375	4
F6	P	F6.19A	F516AF1P	21.184	F55AM1P	19.521	F6.19P	54	21	20	19	19	1	18	14	0.04296875	0.03125	4
F6	P	F6.1A	F513AF1P	18.114	F511AM1P	18.038	F6.1P	3	0	0	0	0	0	0	0	0.03515625	0.0390625	4
F6	P	F6.2A	F518AF1P	22.66	F511AM2P	18.138	F6.2P	49	22	20	16	16	1	15	15	0.03515625	0.0390625	4
F6	P	F6.3A	F57AF1P	18.405	F511AM3P	18.476	F6.3P	9	8	6	6	6	1	5	5	0.05078125	0.0390625	4
F6	P	F6.4A	F57BF1P	15.008	F511AM4P	18.729	F6.4P	29	14	14	14	14	1	13	13	0.05078125	0.0390625	4
F6	P	F6.5A	F511AF1P	18.011	F52BM2P	20.543	F6.5P	22	22	20	18	18	1	17	17	0.0390625	0.08984375	4
F6	P	F6.6A	F57AF2P	19.495	F513AM1P	18.716	F6.6P	46	26	20	20	20	0	NA	15	0.05078125	0.03515625	4
F6	P	F6.7A	F57BF2P	19.066	F513AM2P	19.861	F6.7P	40	21	20	17	17	1	16	15	0.05078125	0.03515625	4
F6	P	F6.8A	F513AF2P	21.177	F52BM1P	19.751	F6.8P	58	28	20	17	17	1	15	15	0.03515625	0.08984375	4
F6	P	F6.9A	F512AF2P	21.392	F514AM1P	20.533	F6.9P	48	48	20	20	20	1	19	19	0.0390625	0.04296875	4
F7	A	F7.40A	F645AF1A	21.458	F640AM1A	20.772	F7.1A	80	60	20	18	17	1	14	14	0.0400390625	0.0546875	4
F7	A	F7.40B	F645AF1A	21.458	F640AM1A	20.772	F7.1A	80	60	20	19	17	1	16	16	0.0400390625	0.0546875	4
F7	A	F7.41A	F653AF1A	21.195	F640AM2A	22.207	F7.2A	75	36	20	19	17	1	13	13	0.1064453125	0.0546875	4
F7	A	F7.42A	F652AF1A	22.094	F642AM1A	20.147	F7.3A	44	13	13	12	12	1	9	9	0.0615234375	0.099609375	4
F7	A	F7.43A	F652BF1A	20.31	F642AM2A	20.041	F7.4A	37	5	5	4	4	1	3	3	0.0615234375	0.099609375	4
F7	A	F7.44A	F648BF1A	16.049	F645AM1A	21.397	F7.5A	36	29	20	18	17	1	16	16	0.09765625	0.0400390625	4
F7	A	F7.45A	F649AF1A	19.195	F645AM2A	21.968	F7.6A	50	40	20	15	15	1	14	14	0.099609375	0.0400390625	4
F7	A	F7.45B	F649AF1A	19.195	F645AM2A	21.968	F7.6A	50	40	16	13	13	1	9	9	0.099609375	0.0400390625	4
F7	A	F7.46A	F651AF1A	22.359	F646AM1A	19.43	F7.7A	49	33	20	18	17	1	14	14	0.09765625	0.0703125	4
F7	A	F7.47A	F652BF2A	20.699	F647AM1A	19.048	F7.8A	64	64	20	16	17	2	15	15	0.0615234375	0.0439453125	4
F7	A	F7.47B	F652BF2A	20.699	F647AM1A	19.048	F7.8A	64	64	20	20	17	1	14	14	0.0615234375	0.0439453125	4
F7	A	F7.48A	F647AF1A	19.229	F648BM1A	15.745	F7.9A	0	0	0	0	0	0	0	0	0.0439453125	0.09765625	4
F7	A	F7.49A	F646AF1A	15.776	F649AM1A	19.894	F7.10A	34	25	20	14	14	2	12	12	0.0703125	0.099609375	4
F7	A	F7.50A	F652BF3A	20.621	F650AM1A	20.16	F7.11A	52	39	20	19	17	1	16	15	0.0615234375	0.06640625	4
F7	A	F7.51A	F656AF1A	20.859	F652AM1A	20.947	F7.12A	70	42	20	19	17	1	15	15	0.05078125	0.0615234375	4
F7	A	F7.52A	F653AF2A	20.499	F652BM1A	17.96	F7.13A	60	60	20	20	17	2	15	14	0.1064453125	0.0615234375	4
F7	A	F7.52B	F653AF2A	20.499	F652BM1A	17.96	F7.13A	60	60	20	19	17	1	14	14	0.1064453125	0.0615234375	4
F7	A	F7.53A	F655AF1A	22.94	F652BM2A	21.418	F7.14A	23	7	0	0	0	0	0	0	0.09765625	0.0615234375	4
F7	A	F7.54A	F648AF1A	18.952	F653AM1A	22.249	F7.15A	53	32	20	18	17	1	16	16	0.09765625	0.1064453125	4
F7	A	F7.55A	F651AF2A	21.957	F653AM2A	19.652	F7.16A	26	10	0	0	0	0	0	0	0.09765625	0.1064453125	4
F7	A	F7.56A	F640AF1A	17.659	F656AM1A	21.166	F7.17A	12	7	1	0	0	0	0	0	0.0546875	0.05078125	4
F7	A	F7.57A	F652BF4A	19.65	F656AM2A	22.308	F7.18A	0	0	0	0	0	0	0	0	0.0615234375	0.05078125	4
F7	A	F7.58A	F640AF2A	19.676	F657AM1A	19.819	F7.19A	34	13	0	0	0	0	0	0	0.0546875	0.05078125	4
F7	G	F7.21A	F630AF1G	25.622	F622AM3G	21.859	F7.1G	52	24	20	19	17	1	17	17	0.0732421875	0.091796875	4
F7	G	F7.22A	F630AF2G	24.605	F626AM4G	22.338	F7.2G	15	5	0	0	0	0	0	0	0.0732421875	0.0703125	4
F7	G	F7.23A	F630AF3G	24.365	F626BM1G	23.347	F7.3G	50	5	0	0	0	0	0	0	0.0732421875	0.0703125	4
F7	G	F7.24A	F630AF4G	24.188	F632AM1G	23.533	F7.4G	92	51	20	19	17	1	15	15	0.0732421875	0.109375	4
F7	G	F7.24B	F630AF4G	24.188	F632AM1G	23.533	F7.4G	92	51	20	15	17	2	15	15	0.0732421875	0.109375	4
F7	G	F7.25A	F630AF5G	24.616	F638AM1G	23.556	F7.5G	0	0	0	0	0	0	0	0	0.0732421875	0.0546875	4
F7	G	F7.26A	F630AF6G	23.954	F639AM1G	22.438	F7.6G	0	0	0	0	0	0	0	0	0.0732421875	0.0751953125	4
F7	G	F7.27A	F621AF1G	23.625	F622AM1G	23.744	F7.7G	61	0	0	0	0	0	0	0	0.11328125	0.091796875	4
F7	G	F7.28A	F621AF2G	23.402	F622BM2G	23.074	F7.8G	58	0	0	0	0	0	0	0	0.11328125	0.091796875	4
F7	G	F7.29A	F621AF3G	22.895	F630AM1G	24.893	F7.9G	78	47	20	20	17	1	14	14	0.11328125	0.0732421875	4
F7	G	F7.30A	F621AF4G	22.588	F630AM2G	23.795	F7.10G	54	12	12	11	11	1	8	8	0.11328125	0.0732421875	4
F7	G	F7.31A	F622AF1G	22.742	F621AM1G	23.276	F7.11G	14	0	0	0	0	0	0	0	0.091796875	0.11328125	4
F7	G	F7.32A	F622AF2G	22.342	F626AM1G	23.242	F7.12G	0	0	0	0	0	0	0	0	0.091796875	0.0703125	4
F7	G	F7.33A	F622AF3G	21.172	F630AM3G	23.057	F7.13G	51	51	20	20	17	2	NA	18	0.091796875	0.0732421875	4
F7	G	F7.33B	F622AF3G	21.172	F630AM3G	23.057	F7.13G	51	51	20	18	17	2	15	15	0.091796875	0.0732421875	4
F7	G	F7.34A	F622BF1G	22.697	F630AM4G	24.1	F7.14G	39	34	20	11	11	1	10	10	0.091796875	0.0732421875	4
F7	G	F7.35A	F622BF2G	22.51	F630AM5G	23.967	F7.15G	14	1	0	0	0	0	0	0	0.091796875	0.0732421875	4
F7	G	F7.36A	F626AF1G	23.43	F622AM2G	22.084	F7.16G	76	44	20	19	17	2	15	15	0.0703125	0.091796875	4
F7	G	F7.36B	F626AF1G	23.43	F622AM2G	22.084	F7.16G	76	44	20	19	17	1	16	16	0.0703125	0.091796875	4
F7	G	F7.37A	F626AF2G	21.376	F622BM1G	22.896	F7.17G	73	47	20	19	17	1	15	15	0.0703125	0.091796875	4
F7	G	F7.37B	F626AF2G	21.376	F622BM1G	22.896	F7.17G	73	47	22	22	17	1	16	15	0.0703125	0.091796875	4
F7	G	F7.38A	F626AF3G	21.552	F630AM6G	23.053	F7.18G	16	10	0	0	0	0	0	0	0.0703125	0.0732421875	4
F7	G	F7.39A	F629BF1G	22.702	F626AM2G	22.67	F7.19G	58	42	20	18	17	2	15	15	0.10546875	0.0703125	4
F7	P	F7.10A	F69AF4P	19.514	F68AM4P	18.914	F7.10P	25	11	11	11	11	2	9	8	0.091796875	0.0546875	4
F7	P	F7.11A	F68AF5P	18.246	F613AM1P	16.401	F7.11P	41	17	17	17	17	2	11	11	0.0546875	0.1015625	4
F7	P	F7.12A	F68AF3P	17.456	F616AM1P	17.669	F7.12P	32	32	20	19	17	1	16	16	0.0546875	0.0537109375	4
F7	P	F7.13A	F68AF2P	16.596	F62AM2P	20.174	F7.13P	24	11	16	9	9	1	6	6	0.0546875	0.076171875	4
F7	P	F7.14A	F616BF1P	18.627	F611BM1P	18.911	F7.14P	45	38	20	17	17	1	15	15	0.0537109375	0.072265625	4
F7	P	F7.14B	F616BF1P	18.627	F611BM1P	18.911	F7.14P	45	38	18	18	17	1	14	14	0.0537109375	0.072265625	4
F7	P	F7.15A	F65AF1P	18.765	F69AM4P	18.952	F7.15P	39	39	20	20	17	1	15	15	0.072265625	0.091796875	4
F7	P	F7.16A	F65AF2P	19.155	F69AM5P	20.113	F7.16P	29	25	20	20	17	1	16	16	0.072265625	0.091796875	4
F7	P	F7.17A	F617AF1P	18.389	F65AM1P	19.075	F7.17P	63	7	0	0	0	0	0	0	0.0830078125	0.072265625	4
F7	P	F7.18A	F616AF1P	17.177	F68AM1P	17.524	F7.18P	6	6	0	0	0	0	0	0	0.0537109375	0.0546875	4
F7	P	F7.19A	F616AF2P	19.043	F69AM1P	18.738	F7.19P	63	58	20	16	16	2	12	12	0.0537109375	0.091796875	4
F7	P	F7.19B	F616AF2P	19.043	F69AM1P	18.738	F7.19P	63	58	20	13	13	1	12	12	0.0537109375	0.091796875	4
F7	P	F7.1A	F619AF1P	17.367	F614AM1P	19.05	F7.1P	31	15	15	15	15	1	10	10	0.068359375	0.068359375	4
F7	P	F7.2A	F619AF2P	15.448	F62AM1P	19.085	F7.2P	44	25	20	19	17	1	16	16	0.068359375	0.076171875	4
F7	P	F7.3A	F619AF3P	15.352	F67AM1P	17.88	F7.3P	0	0	0	0	0	0	0	0	0.068359375	0.078125	4
F7	P	F7.4A	F619AF4P	17.241	F68AM2P	17.977	F7.4P	28	19	19	19	17	1	15	15	0.068359375	0.0546875	4
F7	P	F7.5A	F619AF5P	17.455	F69AM2P	17.821	F7.5P	34	34	20	19	17	1	16	16	0.068359375	0.091796875	4
F7	P	F7.6A	F619AF6P	18.141	F69AM3P	18.623	F7.6P	7	2	0	0	0	0	0	0	0.068359375	0.091796875	4
F7	P	F7.7A	F69AF5P	19.887	F613AM2P	17.534	F7.7P	76	56	20	20	17	1	15	15	0.091796875	0.1015625	4
F7	P	F7.7B	F69AF5P	19.887	F613AM2P	17.534	F7.7P	76	56	20	18	17	1	14	14	0.091796875	0.1015625	4
F7	P	F7.8A	F69AF2P	18.071	F616AM2P	18.058	F7.8P	29	23	20	20	17	1	13	13	0.091796875	0.0537109375	4
F7	P	F7.9A	F69AF3P	18.76	F68AM3P	18.753	F7.9P	6	5	0	0	0	0	0	0	0.091796875	0.0546875	4
