## Supplementary material for "Unidirectional response to bidirectional selection on body size. I. Phenotypic, life history and endocrine response": Hormones_multivariate_formatted.txt

ID	Generation	Family	Line	Inb	Age	Sdl	Mass	Sex	SexD	LH	FSH	GH	Act
F1.1	F1	F1.54B	G	0	41	17.518	86	F	F	9.25e-05	NA	NA	NA
F1.10	F1	F1.10A	O	0	39	17.986	93	F	F	0.023505	0.01222	0.1905	2.220271
F1.11	F1	F1.11A	G	0	40	17.484	78	M	M	0.000153	0.000108	0.00567	1.103911
F1.12	F1	F1.12A	O	0	40	16.574	86.9	F	F	0.00011	7.7e-05	3.85e-05	5.4197925
F1.13	F1	F1.56A	O	0	42	17.99	106.6	F	F	0.0091065	0.0064175	0.1918	0.309338
F1.14	F1	F1.14A	O	0	42	16.274	74.8	M	M	0.023175	0.056825	0.79	4.2897045
F1.15	F1	F1.15A	O	0	43	14.079	41.9	M	M	0.012125	0.010475	0.2028	3.837989
F1.16	F1	F1.16A	O	0	39	17.117	80.2	F	F	0.03827	0.02678	0.2355	6.5794095
F1.17	F1	F1.17A	A	0	42	19.788	132	M	M	0.0773	0.09058	1.215	7.3822825
F1.18	F1	F1.21A	O	0	40	17.31	78.7	M	M	0.003957	0.008839	0.073215	1.4848365
F1.19	F1	F1.22A	O	0	39	15.888	70	F	F	0.069955	0.0077225	0.4612	1.869
F1.2	F1	F1.53B	O	0	43	18.482	98.5	F	F	0.05069	0.0776525	0.56755	2.8467675
F1.20	F1	F1.27A	A	0	42	15.557	61	M	M	0.026565	0.0065895	0.084755	1.1765
F1.22	F1	F1.35A	G	0	42	14.165	40.4	M	M	0.017355	0.057585	0.63875	0.461
F1.23	F1	F1.37A	O	0	42	16.788	79.2	M	M	0.027965	0.0043795	0.44925	0.50525
F1.24	F1	F1.38A	A	0	44	17.461	83.3	M	M	0.01069	0.0068475	0.01308	2.307
F1.26	F1	F1.40A	O	0	41	18.811	116.9	F	F	0.1116	0.29185	1.8205	4.833
F1.27	F1	F1.41A	G	0	41	16.998	78	F	F	0.05604	0.08947	0.77445	2.7265
F1.28	F1	F1.42A	O	0	42	18.467	103.1	F	F	0.064385	0.077775	0.35815	0.65425
F1.29	F1	F1.43A	P	0	40	14.825	58.4	M	M	0.076295	0.05029	0.59225	3.1595
F1.3	F1	F1.3A	O	0	39	15.038	63.8	F	F	4.8e-05	1.2e-05	0.000119	NA
F1.30	F1	F1.44A	P	0	42	19.291	100.7	M	M	0.087	0.094645	0.97065	4.2335
F1.31	F1	F1.48A	O	0	41	16.914	92	F	F	0.05101	0.01406	0.4454	0.7557
F1.32	F1	F1.54A	O	0	44	18.303	95.6	F	F	0.14185	0.058525	0.51715	1.0375
F1.33	F1	F1.25A	P	0	42	17.09	84.4	F	F	0.0010795	0.001643	0.022715	0.8384
F1.4	F1	F1.4A	O	0	40	17.05	78	M	M	0.02494	0.02593	0.2094	3.4684755
F1.6	F1	F1.6A	O	0	41	15.483	63	F	F	0.0001025	NA	NA	NA
F1.7	F1	F1.7A	O	0	39	16.72	79	M	M	NA	5.35e-05	4.45e-05	10.038308
F1.8	F1	F1.8A	A	0	41	15.634	62.9	M	M	0.03055	0.015425	0.1173	1.4355145
F1.9	F1	F1.9A	G	0	40	17.04	108.9	F	F	0.0004505	0.0002395	0.000251	3.1827615
F2.1	F2	F2.3A	P	0	42	11.272	19.2	I	M	0.0028485	0.0001585	0.019295	0.8056
F2.11	F2	F2.39B	G	0	44	13.207	35.6	F	F	0.0018985	0.00018	0.0072505	1.7035
F2.12	F2	F2.5A	P	0	44	12.418	25.2	F	F	0.0009035	0.000215	0.0045275	0.742
F2.13	F2	F2.17A	P	0	44	12.628	30.1	F	F	0.0001025	1.25e-05	6e-05	3.3455
F2.14	F2	F2.19A	A	0	44	13.195	39.6	M	M	0.05171	0.0035655	0.5712	1.14575
F2.15	F2	F2.40A	G	0	44	16.72	89.2	M	M	0.0067415	0.0054685	0.007823	1.465
F2.16	F2	F2.16A	P	0	45	16.846	74.6	NA	NA	0.017445	0.015215	0.18905	1.15695
F2.17	F2	F2.43A	G	0	43	15.77	76.9	F	M	0.046405	0.030925	0.3769	1.737
F2.18	F2	F2.27A	A	0	45	10.838	34.3	F	M	0.06118	NA	0.3207	1.2255
F2.2	F2	F2.32A	A	0	44	14.653	49.3	M	M	0.02526	0.100535	2.776	NA
F2.20	F2	F2.14A	P	0	45	NA	108.1	F	F	3e-05	NA	3.75e-05	3.6745
F2.21	F2	F2.7A	P	0	44	16.671	76.1	F	F	0.1132	NA	2.0365	0.88435
F2.23	F2	F2.45B	G	0	45	16.117	73.5	M	M	0.070705	NA	1.01365	0.63515
F2.24	F2	F2.10A	P	0	44	13.312	45.5	F	M	0.071725	NA	0.48685	2.2575
F2.25	F2	F2.33A	A	0	46	17.474	97.2	M	M	0.04403	NA	1.599	1.5695
F2.26	F2	F2.41A	G	0	45	10.641	19.6	F	M	NA	NA	NA	0.42445
F2.27	F2	F2.9A	P	0	44	15.742	64.8	F	F	0.049095	NA	0.36525	0.74055
F2.28	F2	F2.18A	A	0	45	9.366	13.6	M	M	0.0054	NA	0.032435	1.62
F2.29	F2	F2.47A	G	0	45	12.084	25.1	F	F	0.022575	NA	0.5219	2.14
F2.3	F2	F2.46B	G	0	44	15.913	71.8	F	F	0.0102875	0.0010915	0.012585	3.3495
F2.30	F2	F2.4A	P	0	45	12.367	32.6	F	F	0.000397	NA	0.003466	0.13455
F2.31	F2	F2.50A	G	0	45	11.998	29.4	F	F	0.011845	NA	0.064015	0.25595
F2.32	F2	F2.24A	A	0	45	14.584	53.9	F	F	0.07867	NA	0.20125	1.9525
F2.33	F2	F2.31A	A	0	46	15.107	65.5	F	F	0.019765	NA	0.1821	1.076
F2.34	F2	F2.8A	P	0	44	14.886	54.8	M	M	0.020025	0.0045215	0.068395	1.7525
F2.35	F2	F2.42A	G	0	45	15.869	72.5	F	F	NA	NA	NA	0.3442
F2.36	F2	F2.28A	A	0	45	9.878	11.2	I	M	0.0117105	NA	0.048235	NA
F2.6	F2	F2.19B	P	0	44	NA	20.3	F	M	0.00011	1e-06	9.9e-05	0.4542
F2.7	F2	F2.46A	G	0	44	15.744	61.6	F	F	0.065465	0.064195	0.6747	1.3855
F2.8	F2	F2.11A	P	0	44	11.829	27.5	F	F	0.000154	5.75e-05	0.000256	0.98145
F2.9	F2	F2.52A	A	NA	NA	15.14	60.8	F	M	0.03723	0.03864	0.28585	0.82225
F3.1	F3	F3.13A	P	0	42	13.196	42.9	F	F	0.06212	0.067345	0.7957	1.35
F3.10	F3	F3.4A	P	0	44	13.492	38.9	F	F	0.03129	0.0053665	1.2905	0.48905
F3.11	F3	F3.20A	G	0	45	16.624	85.7	M	M	0.000196	2.15e-05	9.7e-05	1.308
F3.12	F3	F3.36A	A	0	45	13.647	34.7	M	M	NA	NA	0.72925	NA
F3.13	F3	F3.4B	P	0	41	13.724	29.3	F	F	9.45e-05	1e-05	0.0007625	0.2642
F3.14	F3	F3.31A	G	0	43	16.708	81.1	F	F	0.048985	0.083875	0.7495	0.5175
F3.15	F3	F3.51A	A	0	42	15.266	61.8	F	M	0.11808	0.062375	0.9948	1.1395
F3.16	F3	F3.2A	P	0	41	11.671	22.5	F	F	0.029285	0.05696	0.6469	1.379
F3.17	F3	F3.21A	G	0	42	15.932	64.4	F	F	0.051605	0.016585	0.77575	0.9946
F3.18	F3	F3.39A	A	0	42	15.761	57.8	M	M	0.067585	0.049285	0.2354	0.7335
F3.19	F3	F3.14B	P	0	40	15.559	65.7	M	M	0.093285	0.15145	3.5795	1.5875
F3.2	F3	F3.27A	G	0	44	16.581	73.4	F	F	0.06618	0.12965	0.9977	0.7233
F3.20	F3	F3.34A	G	0	44	13.977	44.4	F	F	0.03243	0.01069	0.22805	0.8863
F3.21	F3	F3.49A	A	0	44	14.435	44.6	M	M	0.063445	0.03458	0.1714	1.5035
F3.22	F3	F3.14A	P	0	41	15.201	56	F	F	0.0101535	0.005238	0.031985	0.56205
F3.23	F3	F3.22A	G	0	43	14.652	54.8	F	F	0.043445	0.15785	1.01585	1.2615
F3.24	F3	F3.37A	A	0	44	11.514	30.4	F	F	0.042395	0.01405	0.9042	2.4805
F3.25	F3	F3.55A	P	0	41	14.965	61.1	F	F	0.05871	0.074965	1.182	1.424
F3.26	F3	F3.32A	G	0	42	15.277	64.9	M	M	0.02234	0.009784	0.100995	0.4639
F3.27	F3	F3.43A	A	0	42	14.333	43.9	F	F	0.1601	0.11565	1.1435	0.9277
F3.28	F3	F3.7A	P	0	44	13.283	36.7	F	M	0.04639	0.035675	0.444	0.78345
F3.29	F3	F3.19A	G	0	44	15.072	69	M	M	0.076375	0.1981	2.1185	2.254
F3.3	F3	F3.47A	A	0	45	13.021	30.9	F	F	0.062195	0.01514	0.4248	0.60135
F3.30	F3	F3.41A	A	0	44	11.368	27.6	F	M	0.021975	0.002758	1.07845	0.6612
F3.31	F3	F3.15A	P	0	44	14.787	54.3	M	M	0.08869	0.05934	NA	1.9115
F3.5	F3	F3.18A	G	0	45	14.123	37.9	F	F	0.04831	0.01058	0.92225	0.93295
F3.6	F3	F3.40A	A	0	43	18.362	103.5	F	F	0.1429	0.1477	1.085	0.7663
F3.8	F3	F3.30A	G	0	44	13.041	35.4	F	M	0.098885	0.01466	0.55825	0.87425
F3.9	F3	F3.48A	A	0	42	14.679	47.9	F	M	0.03537	0.0078865	0.35865	1.0395
F4.1	F4	F4.21A	G	0.015625	42	15.33	54.2	F	M	0.15525	0.28015	5.572	1.514
F4.10	F4	F4.36B	G	0.015625	41	15.502	54.9	M	M	0.1767	0.1072	1.174	4.116
F4.11	F4	F4.8A	P	0	42	17.812	103.8	I	F	0.35265	0.2232	1.443	1.928
F4.12	F4	F4.50A	A	0.015625	44	13.341	43.8	I	M	0.01264	0.003044	0.0819	0.68065
F4.13	F4	F4.31A	G	0	43	15.142	67	M	M	0.15075	0.15795	2.506	1.639
F4.14	F4	F4.3A	P	0.015625	42	12.584	NA	F	M	0.02028	0.0065995	0.22645	0.36285
F4.15	F4	F4.51B	A	0.015625	41	16.751	96.4	F	F	0.28265	0.04086	0.83935	1.02935
F4.16	F4	F4.33A	G	0.015625	40	14.634	60.5	F	I	0.14325	0.02136	0.34765	0.9713
F4.18	F4	F4.47A	A	0.0625	42	14.982	48.9	I	I	0.0809	0.1532	0.7738	1.5335
F4.19	F4	F4.32A	G	0.03125	44	12.505	30.2	I	F	0.012095	0.011005	0.08166	0.77635
F4.2	F4	F4.17A	P	0.03125	41	16.724	81.9	M	M	0.2343	0.06166	0.3163	1.0435
F4.20	F4	F4.8B	P	0	42	12.312	36.1	I	I	0.027785	0.004856	0.44635	0.75555
F4.21	F4	F4.45B	A	0.015625	40	16.336	80.6	F	F	0.1517	0.13685	0.95855	0.9948
F4.22	F4	F4.21B	G	0.015625	41	17.618	98.8	F	I	0.043055	0.0053425	0.19695	0.4914
F4.23	F4	F4.13B	P	0.046875	41	15.984	77.5	I	F	0.1246	0.01582	1.0193	1.2955
F4.24	F4	F4.47B	A	0.0625	40	14.272	53.2	F	F	0.085005	0.07654	0.8451	0.71575
F4.25	F4	F4.33A	G	0.015625	40	14.745	59.5	I	F	0.2261	0.1131	0.8667	3.143
F4.27	F4	F4.40A	A	0.03125	42	15.997	65.4	M	M	0.05373	0.04185	0.791	0.60685
F4.29	F4	F4.2A	P	0.015625	42	11.948	35.6	I	I	0.064495	0.010225	0.33125	0.706
F4.3	F4	F4.50B	A	0.015625	41	14.524	56.3	F	M	0.001445	0.002193	0.10525	1.721
F4.30	F4	F4.43A	A	0.03125	41	15.862	78.2	I	F	0.28515	0.26855	2.0155	2.815
F4.31	F4	F4.29A	G	0.078125	42	16.501	81	M	M	0.5302	0.10465	1.9735	1.195
F4.4	F4	F4.36A	G	0.015625	43	15.311	58.5	I	M	0.2196	0.1149	1.202	1.3705
F4.5	F4	F4.9A	P	0.03125	41	13.575	39.7	F	I	0.063665	0.004762	0.3047	1.279
F4.6	F4	F4.52A	A	0.015625	41	13.495	44.8	F	M	0.1586	0.07837	1.6295	3.17
F4.7	F4	F4.32A	G	0.03125	44	15.3	65.1	I	F	0.0002575	1.3e-05	0.000646	0.7467
F4.8	F4	F4.19B	P	0.03125	41	12.23	26.6	I	I	0.059415	0.0047375	0.58	1.846
F4.9	F4	F4.51A	A	0.015625	43	14.884	66.1	F	I	0.1518	0.3161	4.7745	2.5615
F5.10	F5	F5.26A	G	0.03125	41	20.90202	170.1	M	M	0.059305	0.04475	0.33255	4.913
F5.11	F5	F5.41A	A	0.03515625	42	15.81244	80.3	M	M	0.077295	0.14705	1.187	2.8045
F5.12	F5	F5.6A	P	0.05078125	41	14.00334	41.2	F	M	0.07221	0.09074	3.591	3.041
F5.13	F5	F5.27A	G	0.1015625	40	13.59177	31.6	F	I	0.024855	0.01572	0.52345	4.254
F5.14	F5	F5.42A	A	0.046875	40	19.66695	150.5	F	F	1.29	0.5056	13.12	7.5715
F5.15	F5	F5.7B	P	0.05078125	40	14.9988	60.4	M	F	0.3032	0.46475	4.4745	5.754
F5.16	F5	F5.29A	G	0.05078125	41	17.92754	120.7	F	F	0.4688	0.30915	5.6755	4.0385
F5.17	F5	F5.46A	A	0.0859375	40	16.69095	97.7	F	F	0.41475	0.26445	2.8295	4.6295
F5.18	F5	F5.8A	P	0.04296875	39	15.9655	83.4	F	F	0.1343	0.3633	6.5475	5.072
F5.19	F5	F5.29B	G	0.05078125	40	13.79173	36.3	F	I	0.04437	0.0048355	0.68885	2.3095
F5.2	F5	F5.24A	G	0.08984375	39	14.10378	43.5	F	I	0.027425	0.006424	0.3207	0.6305
F5.20	F5	F5.48A	A	0.03125	41	14.32908	48.6	F	F	0.07147	0.0164	1.471	2.0185
F5.21	F5	F5.12A	P	0.0390625	41	13.49917	29.4	F	I	0.03399	0.002818	0.9439	1.249
F5.22	F5	F5.31B	G	0.02734375	42	15.76338	79.3	M	M	0.05674	0.21085	2.54	1.2685
F5.23	F5	F5.49A	A	0.0703125	42	16.06004	85.3	I	F	0.030445	0.00755	0.20815	0.60245
F5.24	F5	F5.13A	P	0.03515625	41	14.02076	41.6	I	F	0.03361	0.002176	0.3377	0.6429
F5.25	F5	F5.33A	G	0.05859375	42	16.26596	89.4	F	F	0.09498	0.0262	0.4627	1.787
F5.26	F5	F5.51A	A	0.046875	41	13.6256	32.4	F	F	0.053985	0.019035	0.328	2.106
F5.27	F5	F5.16A	P	0.04296875	41	14.73548	57.6	F	M	0.044565	0.073165	0.80215	0.5838
F5.28	F5	F5.34A	G	0.0546875	42	19.35773	145.4	F	F	0.56465	0.11835	2.316	1.282
F5.29	F5	F5.54A	A	0.0234375	41	13.99029	40.9	F	F	0.03233	0.06817	1.1085	0.6578
F5.3	F5	F5.25A	G	0.05078125	41	17.92197	120.6	M	M	0.2272	0.3484	4.3485	8.5275
F5.30	F5	F5.18B	P	0.03515625	41	14.63054	55.3	M	M	0.04079	0.06905	0.435	4.2005
F5.31	F5	F5.37A	G	0.0390625	42	13.96857	40.4	I	I	0.042885	0.006949	0.69155	0.4764
F5.32	F5	F5.53A	A	0.0234375	42	18.19694	125.5	F	F	0.1819	0.0101955	0.056025	0.7395
F5.33	F5	F5.28A	G	0.07421875	42	15.10169	63.3	M	M	0.01251	0.0015325	0.075525	0.65845
F5.34	F5	F5.2B	P	0.08984375	40	15.79771	80	I	F	0.1895	0.4153	2.075	1.9625
F5.35	F5	F5.39B	A	0.0390625	40	15.73402	78.7	M	M	0.04232	0.081425	1.714	0.67885
F5.36	F5	F5.30A	G	0.08984375	41	17.31433	109.5	F	M	0.04637	0.04356	0.4485	0.8431
F5.37	F5	F5.5A	P	0.03125	41	15.83703	80.8	M	M	0.009149	0.009094	0.14275	1.932
F5.39	F5	F5.36A	G	0.0625	42	17.24453	108.2	F	F	0.016145	0.012275	0.041815	1.807
F5.4	F5	F5.1A	P	0.046875	40	15.62	65.5	M	F	0.0904	0.025415	1.9455	3.1045
F5.40	F5	F5.18A	P	0.03515625	41	17.1164	105.8	M	M	0.03306	0.026965	0.19415	0.81425
F5.41	F5	F5.47B	A	0.0390625	42	15.36679	71.1	M	M	0.031245	0.05462	0.69565	0.8584
F5.5	F5	F5.39A	A	0.0390625	41	13.79173	36.3	F	F	0.1499	0.1807	1.6095	4.4185
F5.6	F5	F5.2A	P	0.08984375	40	15.7438	78.9	M	M	0.17605	0.27585	4.7905	3.391
F5.8	F5	F5.40A	A	0.0234375	41	16.83681	100.5	M	M	0.267	0.27885	6.8935	6.3445
F5.9	F5	F5.4A	P	0.03125	40	14.53537	53.2	F	F	0.010225	0.009015	0.1025	2.202
F6.1	F6	F6.22B	G	0.091796875	48	24.785	194	M	M	0.1226	0.03994	0.2592	2.2345
F6.10	F6	F6.31A	G	0.0771484375	48	14.211	50	I	I	0.1157	0.11415	1.1385	3.2965
F6.11	F6	F6.48B	A	0.09765625	47	12.565	37	F	I	0.009041	0.00348	0.04562	1.7215
F6.12	F6	F6.14A	P	0.068359375	48	14.637	52	F	F	0.007391	0.02027	0.014815	0.6771
F6.13	F6	F6.30A	G	0.0732421875	49	17.75	100	M	I	0.085555	0.03338	0.8072	3.038
F6.14	F6	F6.53A	A	0.1064453125	48	14.879	57	I	I	0.060245	0.016975	0.08415	1.677
F6.15	F6	F6.12A	P	0.0712890625	47	16.22	89	F	F	0.27645	0.5024	1.7735	3.9365
F6.16	F6	F6.39A	G	0.0751953125	48	18.541	119	M	M	0.49815	0.13745	1.5295	4.387
F6.17	F6	F6.57A	A	0.05078125	48	15.672	67	I	I	0.07037	0.02914	1.1725	2.2915
F6.18	F6	F6.2A	P	0.076171875	48	12.519	36	I	I	0.054055	0.04704	0.9381	3.06
F6.19	F6	F6.37B	G	0.1162109375	48	14.43	47	I	I	0.12835	0.09144	1.386	3.555
F6.2	F6	F6.33A	G	0.0625	48	18.27	134	I	I	0.051765	0.006857	0.29095	0.6233
F6.20	F6	F6.52A	A	0.0615234375	49	15.974	60	M	I	0.0087255	0.0055035	0.05545	1.5025
F6.21	F6	F6.5A	P	0.072265625	48	18.746	130	F	F	0.57235	0.20435	1.28	3.568
F6.22	F6	F6.38A	G	0.0546875	48	16.493	86	I	I	0.05678	0.072365	1.0265	4.634
F6.23	F6	F6.55A	A	0.09765625	49	15.583	57	I	I	0.0033615	0.0023245	0.0108385	0.9748
F6.24	F6	F6.4A	P	0.1083984375	49	14.696	58	I	I	0.0774	0.0364	0.6228	1.8585
F6.25	F6	F6.37A	G	0.1162109375	50	15.836	58	I	I	0.1614	0.02595	1.2895	3.949
F6.26	F6	F6.41A	A	0.099609375	49	18.254	103	M	M	0.080705	0.01809	0.14155	2.3515
F6.27	F6	F6.3A	P	0.1083984375	49	18.919	107	M	M	0.3308	0.083235	2.2045	1.928
F6.28	F6	F6.21A	G	0.11328125	49	18.169	108	F	F	0.3047	0.27265	2.1425	3.335
F6.29	F6	F6.40A	A	0.0546875	48	12.499	32	F	I	0.000775	0.0004065	0.0044355	0.9766
F6.3	F6	F6.32A	G	0.109375	48	21.513	161	F	F	0.06754	0.03318	1.3565	2.786
F6.30	F6	F6.11A	P	0.072265625	48	18.214	111	M	M	0.1716	0.066495	1.3215	1.4255
F6.31	F6	F6.29A	G	0.10546875	50	15.839	64	F	F	0.02834	0.054205	0.4689	1.02745
F6.32	F6	F6.42A	A	0.099609375	49	15.105	61	I	I	0.0078545	0.0045065	0.05729	0.82415
F6.33	F6	F6.22A	G	0.091796875	50	17.309	92	F	F	0.043695	0.022855	0.1135	1.0338
F6.34	F6	F6.8A	P	0.0546875	48	13.267	31	I	I	0.041535	0.009951	0.38825	0.59775
F6.35	F6	F6.48A	A	0.09765625	49	12.518	29	F	I	0.069205	0.024225	0.69085	0.84175
F6.36	F6	F6.26A	G	0.0703125	50	15.411	66	I	I	0.11525	0.1982	2.232	1.3645
F6.37	F6	F6.7A	P	0.078125	49	17.593	107	F	F	1.172	0.5073	2.9995	2.655
F6.38	F6	F6.46A	A	0.0703125	49	13.042	31	I	I	0.03495	0.01783	0.42245	1.357
F6.39	F6	F6.27A	G	0.095703125	49	13.127	33	F	F	0.02636	0.03906	1.084	1.857
F6.4	F6	F6.9A	P	0.091796875	48	21.67	153	F	I	0.1431	0.027485	0.2466	4.0545
F6.40	F6	F6.16A	P	0.0537109375	49	14.17	47	I	I	0.05257	0.06277	0.4924	1.8935
F6.5	F6	F6.56A	A	0.05078125	48	29.998	253	F	F	2.697	0.34145	1.4965	7.253
F6.6	F6	F6.19A	P	0.068359375	48	12.63	28	I	I	0.05321	0.069355	1.0455	2.3355
F6.7	F6	F6.17A	P	0.0830078125	48	14.594	59	F	I	0.17215	0.21615	0.8157	2.214
F6.8	F6	F6.51A	A	0.09765625	48	14.232	56	F	I	0.1249	0.01665	0.2792	2.529
F6.9	F6	F6.11B	P	0.072265625	NA	14.735	62	M	M	0.14345	0.1668	2.348	3.7465
F7.1	F7	F7.34A	G	0.09423828125	41	13.433	40	I	I	0.02532	0.040375	2.6555	1.03835
F7.10	F7	F7.24B	G	0.138427734375	39	13.318	42	I	I	0.047695	0.013325	2.4085	1.9115
F7.11	F7	F7.19A	P	0.085205078125	41	14.369	55	I	I	0.09026	0.017795	2.9565	1.248
F7.12	F7	F7.52A	A	0.08984375	42	13.37	43	F	F	0.01778	0.017425	0.1163	0.34575
F7.13	F7	F7.33B	G	0.09423828125	40	12.782	34	I	I	0.004753	0.0018835	0.28645	0.27285
F7.14	F7	F7.11A	P	0.10888671875	39	14.483	58	F	F	0.081845	0.10195	1.325	0.50895
F7.15	F7	F7.51A	A	0.083740234375	42	12.059	32	F	I	0.04746	0.08135	3.401	1.5265
F7.16	F7	F7.39A	G	0.1025390625	41	17.309	98	I	F	0.1961	0.2549	3.24	1.2555
F7.17	F7	F7.13A	P	0.079345703125	40	14.239	54	M	I	0.12745	0.15805	3.9045	0.915
F7.18	F7	F7.45B	A	0.08984375	40	15.939	67	F	F	0.12925	0.05725	1.3985	0.93005
F7.19	F7	F7.30A	G	0.082763671875	40	13.398	43	I	I	0.02083	0.012185	1.308	0.81335
F7.2	F7	F7.54A	A	0.107666015625	41	11.072	26	I	I	0.002897	0.0017745	0.03657	2.4555
F7.20	F7	F7.2A	P	0.08447265625	40	11.644	30	F	I	0.003686	0.018395	0.4172	0.5089
F7.21	F7	F7.47B	A	0.083740234375	41	13.283	41	I	I	0.0417	0.13625	2.8795	1.0675
F7.22	F7	F7.21A	G	0.09423828125	41	16.37	82	F	I	0.046125	0.2554	1.8805	1.3775
F7.23	F7	F7.8A	P	0.085205078125	41	14.03	41	M	M	0.026375	0.013215	0.24225	0.44335
F7.24	F7	F7.46A	A	0.093017578125	41	15.538	68	F	F	0.04194	0.14455	0.9817	0.8809
F7.25	F7	F7.29A	G	0.082763671875	40	13.463	38	F	I	0.0178	0.12845	4.7305	1.847
F7.26	F7	F7.10A	P	0.083984375	39	15.017	59	F	F	0.028585	0.082765	1.2085	0.6667
F7.27	F7	F7.52B	A	0.08984375	40	12.335	34	I	I	0.071975	0.2822	1.46	1.6705
F7.28	F7	F7.37B	G	0.1416015625	40	14.665	51	I	F	0.034765	0.023225	0.6673	1.5225
F7.29	F7	F7.7A	P	0.08642578125	41	13.896	52	F	I	0.026555	0.02457	0.4547	0.6824
F7.3	F7	F7.14A	P	0.070556640625	41	12.418	34	I	I	0.028805	0.028155	2.4145	1.8475
F7.30	F7	F7.47A	A	0.083740234375	42	14.2	49	F	F	0.046655	0.17585	3.788	1.5545
F7.31	F7	F7.24A	G	0.138427734375	42	14.221	52	I	I	0.01496	0.009047	1.8445	0.88525
F7.32	F7	F7.5A	P	0.077392578125	42	16.348	76	F	F	0.025105	0.03019	0.3902	0.6601
F7.33	F7	F7.40A	A	0.089599609375	43	12.578	39	I	I	0.032415	0.0052425	0.35085	1.0615
F7.34	F7	F7.36B	G	0.1416015625	42	13.32	49	F	F	0.104665	0.027745	1.394	1.974
F7.35	F7	F7.4A	P	0.089111328125	41	14.665	52	M	M	0.068735	0.063005	2.487	0.5254
F7.36	F7	F7.41A	A	0.08154296875	41	15.168	74	M	M	0.079905	0.04187	1.341	1.1185
F7.37	F7	F7.33A	G	0.09423828125	42	13.759	44	I	I	0.035465	0.017125	1.422	0.82285
F7.38	F7	F7.15A	P	0.0888671875	42	13.813	44	I	F	0.02933	0.09789	0.31935	0.221
F7.39	F7	F7.42A	A	0.10009765625	42	14.601	51	M	F	0.056455	0.056115	0.62175	0.5332
F7.4	F7	F7.36A	G	0.1416015625	42	14.697	57	F	I	0.04062	0.03222	1.3815	1.02475
F7.40	F7	F7.39B	G	0.1025390625	41	13.66	42	F	F	0.053875	0.08976	1.4805	0.7482
F7.41	F7	F7.16A	P	0.0888671875	41	13.46	47	M	M	0.1329	0.17445	2.5875	0.95635
F7.42	F7	F7.43A	A	0.10009765625	42	13.866	45	I	F	0.088985	0.24285	3.29	1.3555
F7.43	F7	F7.24B	G	0.138427734375	40	15.304	61	M	I	0.068715	0.01232	0.92815	1.064
F7.44	F7	F7.1A	P	0.080810546875	42	13.967	48	F	F	0.01383	0.014695	0.4505	0.3677
F7.45	F7	F7.44A	A	0.07861328125	41	14.289	52	F	F	0.041105	0.02124	0.4691	0.85305
F7.46	F7	F7.36A	G	0.1416015625	43	13.249	41	F	F	0.008347	0.03305	0.5772	0.30715
F7.47	F7	F7.19B	P	0.085205078125	41	14.471	48	F	F	0.076625	0.2972	2.071	0.353
F7.48	F7	F7.45A	A	0.08984375	42	14.221	53	F	F	0.1146	0.29645	2.879	3.0805
F7.49	F7	F7.33B	G	0.09423828125	41	15.172	60	F	F	0.10201	0.22925	2.737	1.665
F7.5	F7	F7.49A	A	0.08154296875	41	11.582	28	I	I	0.069615	0.005663	0.1556	2.3055
F7.50	F7	F7.14B	P	0.070556640625	40	14.137	52	F	F	0.09134	0.2453	2.7565	1.3965
F7.51	F7	F7.50A	A	0.115234375	42	14.248	51	I	M	0.035015	0.19255	1.3755	1.3525
F7.52	F7	F7.39A	G	0.1025390625	42	15.128	60	M	M	0.04849	0.02937	0.9708	1.257
F7.53	F7	F7.11A	P	0.10888671875	40	12.837	38	I	I	0.068235	0.07701	1.4095	1.796
F7.54	F7	F7.52A	A	0.08984375	43	12.811	42	I	I	0.04187	0.066375	0.99605	1.3415
F7.55	F7	F7.39B	G	0.1025390625	41	13.7	41	I	I	0.09678	0.1395	3.9115	1.722
F7.56	F7	F7.19A	P	0.085205078125	42	12.255	32	I	I	0.0349	0.04113	1.6315	1.1765
F7.57	F7	F7.49A	A	0.08154296875	42	13.225	41	F	F	0.08006	0.0762	1.0745	1.6685
F7.58	F7	F7.33A	G	0.09423828125	42	13.736	50	I	I	0.02728	0.009638	1.152	1.3555
F7.59	F7	F7.14B	P	0.070556640625	40	12.333	34	I	I	0.08191	0.08854	2.5285	1.5815
F7.6	F7	F7.12A	P	0.096923828125	41	14.832	50	M	M	0.2218	0.3198	5.8875	1.4025
F7.60	F7	F7.47A	A	0.083740234375	43	12.274	32	I	I	0.017975	0.01411	0.32565	0.7596
F7.7	F7	F7.37A	G	0.1416015625	41	11.498	25	I	I	0.02612	0.03886	1.213	0.89405
F7.8	F7	F7.7B	P	0.08642578125	40	12.949	40	I	I	0.08939	0.17685	2.3705	1.321
F7.9	F7	F7.40B	A	0.089599609375	41	12.837	35	F	F	0.065565	0.05408	0.24185	0.64795
F8.1	F8	F7.36A	G	0.1416015625	90	22.463	230.2	I	F	0.30075	0.13735	0.351	1.955
F8.10	F8	F7.34A	G	0.09423828125	89	20.64	173.6	F	F	0.0995	0.2345	1.063	2.567
F8.11	F8	F7.12A	P	0.096923828125	89	20.702	143.9	M	M	0.1738	0.17845	2.1015	2.317
F8.12	F8	F7.40A	A	0.089599609375	90	20.986	151.1	F	F	0.8053	0.30075	2.746	3.5085
F8.13	F8	F7.37A	G	0.1416015625	89	12.161	28.2	I	I	0.03273	0.0077055	0.05565	1.3185
F8.14	F8	F7.5A	P	0.077392578125	89	22.034	175.5	M	M	0.75995	0.199	1.3945	1.807
F8.15	F8	F7.42A	A	0.10009765625	89	21.086	167.8	M	M	0.3951	0.1604	2.233	1.8025
F8.16	F8	F7.21A	G	0.09423828125	89	23.757	258.2	M	M	0.54395	0.22405	0.7524	3.123
F8.17	F8	F7.7A	P	0.08642578125	89	21.881	185.2	M	M	0.76595	0.23245	1.0765	1.896
F8.18	F8	F7.41A	A	0.08154296875	88	24.122	261.7	F	F	2.1585	0.35715	1.601	2.071
F8.19	F8	F7.29A	G	0.082763671875	88	22.228	181.4	M	M	0.16265	0.20135	0.8455	3.2035
F8.2	F8	F7.51A	A	0.083740234375	90	19.213	127.3	F	F	0.5853	0.2235	2.006	0.92905
F8.20	F8	F7.16A	P	0.0888671875	88	21.66	173.2	F	F	1.4035	0.5068	2.6805	2.713
F8.21	F8	F7.49A	A	0.08154296875	89	17.562	82.7	F	F	0.4206	0.13495	0.28765	1.1505
F8.22	F8	F7.36B	G	0.1416015625	89	21.275	173.4	F	F	0.50635	0.04476	0.18835	3.4185
F8.23	F8	F7.12A	P	0.096923828125	89	19.554	151.3	F	F	1.396	0.32225	3.458	2.146
F8.24	F8	F7.46A	A	0.093017578125	89	21.965	187.6	M	M	0.8175	0.36545	0.7564	2.9565
F8.25	F8	F7.33B	G	0.09423828125	88	23.703	231.7	M	M	0.35035	0.1294	0.4022	2.335
F8.26	F8	F7.14A	P	0.070556640625	89	14.67	63.4	I	I	0.14395	0.01873	0.37265	1.4715
F8.27	F8	F7.50A	A	0.115234375	89	22.403	210.8	F	F	1.2355	0.17465	4.129	1.5515
F8.28	F8	F7.39A	G	0.1025390625	89	21.641	210.2	F	F	0.6009	0.31935	0.6035	1.15105
F8.29	F8	F7.19A	P	0.085205078125	89	21.182	178.9	F	F	2.244	0.99065	9.457	3.2555
F8.3	F8	F7.2A	P	0.08447265625	88	18.696	139.7	F	F	0.5813	0.13255	2.013	1.3505
F8.30	F8	F7.4A	A	0.089111328125	88	20.703	135.3	F	F	0.114	0.050265	0.7885	0.4658
F8.31	F8	F7.37B	G	0.1416015625	88	21.176	192.4	F	F	0.521	0.63935	8.1835	2.8315
F8.32	F8	F7.14B	P	0.070556640625	87	20.125	182.8	F	F	0.7544	0.27235	2.974	1.917
F8.33	F8	F7.45B	A	0.08984375	88	23.714	270.7	F	F	1.15	0.23725	8.5985	3.2105
F8.34	F8	F7.39A	G	0.1025390625	89	25.131	274.6	F	F	2.9995	0.49085	3.183	4.183
F8.35	F8	F7.19B	P	0.085205078125	88	21.879	190.4	F	F	1.5975	0.38125	2.6115	1.6405
F8.36	F8	F7.47A	A	0.083740234375	90	20.922	160.8	M	M	0.0032905	0.004636	0.013215	1.6195
F8.37	F8	F7.33A	G	0.09423828125	89	23.797	229.8	M	M	1.924	0.3675	2.137	6.2275
F8.38	F8	F7.11A	P	0.10888671875	87	19.217	118.5	M	M	0.8494	0.3694	3.2045	2.0665
F8.39	F8	F7.52A	A	0.08984375	90	19.212	113.2	M	M	0.312	0.04812	0.7628	1.2215
F8.4	F8	F7.39A	G	0.1025390625	89	22.183	184.6	F	F	0.73175	0.1651	0.6096	2.0705
F8.40	F8	F7.24B	G	0.138427734375	87	21.899	182.5	M	M	0.6134	0.2843	1.8965	3.212
F8.5	F8	F7.45A	A	0.08984375	89	18.565	132	F	F	0.1844	0.098415	0.1776	1.4905
F8.6	F8	F7.10A	P	0.083984375	87	21.118	156.4	M	M	0.3463	0.27255	0.45465	3.371
F8.7	F8	F7.30A	G	0.082763671875	88	23.555	250.8	M	M	0.87525	0.2124	1.5445	2.519
F8.8	F8	F7.15A	P	0.0888671875	89	17.716	100	M	I	0.16625	0.1466	0.4743	1.05455
F8.9	F8	F7.54A	A	0.107666015625	89	15.913	77.1	I	I	0.1047	0.02202	0.17015	1.496
