## Supplementary material for "Unidirectional response to bidirectional selection on body size. I. Phenotypic, life history and endocrine response": Incubation_data.txt

Family	Generation	Line	Mean_spawning_date	Nbeggs	Mean_hatching_date	Nbfry	Gen	Incub.time
F0.10A	F0	O	16009.4081632653	49	16018.8571428571	35	0	9.44897959183618
F0.11A	F0	O	NA	0	NA	0	0	NA
F0.12A	F0	O	16010.7297297297	37	16018.5454545455	11	0	7.81572481572402
F0.13A	F0	O	16016	4	NA	0	0	NA
F0.14A	F0	O	16011.664	125	16019.53125	128	0	7.86724999999933
F0.15A	F0	O	16011.1578947368	76	16019.9661016949	59	0	8.80820695807415
F0.16A	F0	O	16009.8636363636	22	NA	0	0	NA
F0.17A	F0	O	16013.2205882353	68	16021.5652173913	23	0	8.34462915601034
F0.18A	F0	O	16015.5555555556	9	NA	0	0	NA
F0.19A	F0	O	16013.4285714286	63	16022.1034482759	29	0	8.67487684729167
F0.1A	F0	O	16014.7857142857	28	16022.0625	16	0	7.27678571428623
F0.20A	F0	O	16014.7246376812	69	16021.925	40	0	7.20036231883932
F0.21A	F0	O	NA	0	NA	0	0	NA
F0.22A	F0	O	16012.7066666667	75	16020.152173913	46	0	7.44550724637702
F0.23A	F0	O	16014	38	16021.15	40	0	7.14999999999964
F0.24A	F0	O	16006	5	NA	0	0	NA
F0.25A	F0	O	16012.2682926829	41	16021.85	20	0	9.58170731707287
F0.26A	F0	O	16010.7792207792	77	16019.1818181818	55	0	8.40259740259717
F0.27A	F0	O	16011.5882352941	34	16021.9677419355	31	0	10.3795066413659
F0.28A	F0	O	16011.9824561404	114	16019.606741573	89	0	7.62428543268288
F0.29A	F0	O	16007.375	24	16015.6363636364	11	0	8.26136363636397
F0.2A	F0	O	16011.7746478873	142	16020.5779816514	109	0	8.8033337640536
F0.30A	F0	O	16007.4186046512	43	16015.2424242424	33	0	7.82381959126178
F0.31A	F0	O	16011.4	85	16020.54	50	0	9.14000000000124
F0.32A	F0	O	16011.5	18	16022	14	0	10.5
F0.33A	F0	O	NA	0	NA	0	0	NA
F0.34A	F0	O	16013	2	16021	2	0	8
F0.35A	F0	O	16012.7692307692	39	NA	0	0	NA
F0.36A	F0	O	16008.8846153846	52	16017.90625	32	0	9.02163461538476
F0.37A	F0	O	16014.1290322581	31	16023	2	0	8.8709677419356
F0.38A	F0	O	16012.2380952381	21	16022.3846153846	13	0	10.1465201465198
F0.39A	F0	O	16012.4230769231	26	16020.6	5	0	8.17692307692414
F0.3A	F0	O	16014.25	28	16022.0769230769	13	0	7.82692307692378
F0.40A	F0	O	NA	0	NA	0	0	NA
F0.41A	F0	O	16012.847826087	92	16021.0857142857	35	0	8.23788819875881
F0.42A	F0	O	16011.7540983607	61	16020.2	25	0	8.44590163934481
F0.43A	F0	O	NA	0	NA	0	0	NA
F0.44A	F0	O	16016	11	NA	0	0	NA
F0.45A	F0	O	16010.2	5	NA	0	0	NA
F0.46A	F0	O	16012.28125	32	16022.75	4	0	10.46875
F0.47A	F0	O	NA	0	NA	0	0	NA
F0.48A	F0	O	16013.3150684932	73	16022.2173913043	23	0	8.90232281119643
F0.49A	F0	O	16012.1481481481	27	16021.5666666667	30	0	9.4185185185197
F0.4A	F0	O	16011.1046511628	86	16018.2727272727	33	0	7.16807610993783
F0.50A	F0	O	16012	5	NA	0	0	NA
F0.51A	F0	O	16007.5333333333	15	16017.2	15	0	9.66666666666788
F0.52A	F0	O	16011.4857142857	35	16021.9	20	0	10.4142857142851
F0.53A	F0	O	16011.4336283186	113	16019.630952381	84	0	8.19732406236835
F0.54A	F0	O	16014.5714285714	42	16022	3	0	7.42857142857065
F0.5A	F0	O	16009.6582278481	79	16017.5813953488	43	0	7.92316750073587
F0.6A	F0	O	16013.4	30	16022.25	16	0	8.85000000000036
F0.7A	F0	O	16010.75	20	16018.8125	16	0	8.0625
F0.8A	F0	O	16010.1234567901	81	16018.2380952381	42	0	8.11463844797254
F0.9A	F0	O	16012.9677419355	31	16021.85	20	0	8.88225806451737
F1.10A	F1	O	16107.4360902256	133	16115.5263157895	19	1	8.09022556391028
F1.11A	F1	G	16107.6785714286	84	16115.6101694915	59	1	7.93159806295444
F1.12A	F1	O	16106.3333333333	57	16115.6071428571	28	1	9.27380952380918
F1.13A	F1	O	16107.2307692308	26	NA	0	1	NA
F1.14A	F1	O	16108.3103448276	87	16113.1379310345	29	1	4.82758620689492
F1.15A	F1	O	16106.641025641	39	16114.0208333333	48	1	7.37980769230853
F1.16A	F1	O	16106.5918367347	49	16115.125	32	1	8.53316326530694
F1.17A	F1	P	16107.5333333333	45	16114.5652173913	23	1	7.03188405797118
F1.18A	F1	O	16108.75	20	NA	0	1	NA
F1.19A	F1	O	16108.3833333333	60	16114.125	8	1	5.74166666666679
F1.1A	F1	O	NA	0	NA	0	1	NA
F1.21A	F1	O	16106.925	40	16114.9375	32	1	8.01250000000073
F1.22A	F1	O	16107.9459459459	37	16116.2857142857	28	1	8.33976833976703
F1.23A	F1	A	16106.2666666667	45	16113.8333333333	30	1	7.56666666666752
F1.24A	F1	O	16106.9111111111	45	16114.9428571429	35	1	8.03174603174739
F1.25A	F1	A	16108.095890411	73	16115.3548387097	31	1	7.25894829871868
F1.26A	F1	O	16107.2692307692	26	16115.3181818182	22	1	8.04895104895149
F1.27A	F1	A	16106.7142857143	70	16113.4166666667	24	1	6.70238095237983
F1.28A	F1	O	16106.1612903226	62	16113	31	1	6.83870967741859
F1.29A	F1	A	16106.1698113208	53	16113.6666666667	45	1	7.49685534591117
F1.2A	F1	O	16106.9761904762	84	16115.3076923077	26	1	8.33150183150065
F1.30A	F1	O	16107.0869565217	23	16115.2	5	1	8.11304347826081
F1.31A	F1	P	16106.1627906977	43	16114.04	25	1	7.87720930232717
F1.32A	F1	O	16106.7777777778	54	16114.3	30	1	7.5222222222219
F1.33A	F1	P	16106.1688311688	77	16114.0652173913	46	1	7.89638622247367
F1.34A	F1	A	16106.9	50	16115.3333333333	30	1	8.4333333333343
F1.35A	F1	G	16107.0652173913	46	16114	17	1	6.93478260869597
F1.36A	F1	O	16107	15	16113	8	1	6
F1.37A	F1	O	16106.1707317073	41	16114.4375	32	1	8.26676829268217
F1.38A	F1	A	16105.9166666667	48	16113.2888888889	45	1	7.37222222222226
F1.39A	F1	O	16106.8695652174	46	16113.7	20	1	6.83043478260879
F1.3A	F1	O	16107.0350877193	57	16115.4230769231	26	1	8.38798920377849
F1.40A	F1	O	16106.9	50	16114	21	1	7.10000000000036
F1.41A	F1	G	16107.0512820513	39	16114.9189189189	37	1	7.86763686763697
F1.42A	F1	O	16106.347826087	46	16113.6451612903	31	1	7.29733520336595
F1.43A	F1	P	16108.75	44	16116.4761904762	21	1	7.72619047619082
F1.44A	F1	P	16106.1568627451	51	16113.7272727273	44	1	7.57040998217417
F1.45A	F1	O	16106.8333333333	18	16114	17	1	7.16666666666606
F1.46A	F1	G	16106.9444444444	54	16115.0789473684	38	1	8.13450292397647
F1.47A	F1	O	16106.6	25	16115.2727272727	22	1	8.67272727272757
F1.48A	F1	O	16105.925	40	16114.4545454545	22	1	8.52954545454668
F1.49A	F1	O	16105	7	16111.8333333333	6	1	6.83333333333394
F1.4A	F1	O	16106	41	16114.525	40	1	8.52499999999964
F1.50A	F1	O	16108	42	16116	4	1	8
F1.51A	F1	O	16105.935483871	62	16111.32	25	1	5.38451612903191
F1.52A	F1	P	16107.6184210526	76	16116.2580645161	31	1	8.63964346349712
F1.53A	F1	O	16106.9632352941	136	16114.8484848485	66	1	7.88524955436696
F1.54A	F1	O	16105.9824561404	57	16112.8648648649	37	1	6.88240872451388
F1.55A	F1	A	16106.6388888889	36	16114.9583333333	24	1	8.31944444444525
F1.56A	F1	O	16106.1142857143	70	16114.0204081633	49	1	7.90612244897966
F1.5A	F1	O	16108.7592592593	54	16116.6666666667	12	1	7.90740740740694
F1.6A	F1	O	16105.9189189189	37	16115.3125	32	1	9.39358108108172
F1.7A	F1	O	16106.85	40	16115.3928571429	28	1	8.54285714285652
F1.8A	F1	A	16105.8510638298	47	16114.3333333333	39	1	8.48226950354729
F1.9A	F1	G	16106.7962962963	54	16114.5555555556	36	1	7.75925925925912
F2.10A	F2	P	16203.5161290323	31	16211.4827586207	29	2	7.96662958843262
F2.11A	F2	P	16203.425	40	16211	40	2	7.57500000000073
F2.12A	F2	P	16204	25	NA	0	2	NA
F2.13A	F2	P	16203.453125	64	16211.6727272727	55	2	8.21960227272757
F2.14A	F2	P	16203.0166666667	60	16210.5272727273	55	2	7.51060606060673
F2.14B	F2	P	16203.0166666667	60	16211.4	35	2	8.38333333333321
F2.15A	F2	P	16203.5	34	16211.7407407407	27	2	8.24074074074088
F2.16A	F2	P	16202.6470588235	34	16209.7352941176	34	2	7.08823529411711
F2.17A	F2	P	16203.7068965517	58	16211.1395348837	43	2	7.43263833199671
F2.18A	F2	A	16203.8082191781	73	16211.6142857143	70	2	7.80606653620453
F2.19A	F2	A	16203.1875	80	16209.8461538462	26	2	6.65865384615427
F2.19B	F2	A	16203.1875	80	16211.2173913043	46	2	8.02989130434798
F2.1A	F2	P	16203.462962963	54	16211.7608695652	46	2	8.29790660225444
F2.20A	F2	A	16202.94	50	16211.7254901961	51	2	8.78549019607817
F2.21A	F2	A	16203.4285714286	35	16211.3939393939	33	2	7.9653679653693
F2.22A	F2	A	16203.3950617284	81	16211	62	2	7.60493827160462
F2.23A	F2	A	16203.5785123967	121	16211.1630434783	92	2	7.58453108156573
F2.24A	F2	A	16203.6195652174	92	16210.8727272727	55	2	7.25316205533454
F2.25A	F2	A	16203.7142857143	35	16211.4375	32	2	7.72321428571377
F2.26A	F2	A	16203.4556962025	79	NA	0	2	NA
F2.27A	F2	A	16202.7692307692	78	16209	24	2	6.23076923076951
F2.27B	F2	A	16202.7692307692	78	16210.3137254902	51	2	7.5444947209653
F2.28A	F2	A	16202.8307692308	65	16210.4482758621	58	2	7.61750663129897
F2.29A	F2	A	16203.3	50	16210.4081632653	49	2	7.10816326530767
F2.2A	F2	P	16203.16	25	16211.3913043478	23	2	8.23130434782615
F2.30A	F2	A	16203.6296296296	108	16210.7176470588	85	2	7.08801742919422
F2.31A	F2	A	16203.4615384615	91	16210.65	80	2	7.18846153846061
F2.32A	F2	A	16202.6666666667	39	16210.1388888889	36	2	7.47222222222263
F2.33A	F2	A	16203.8301886792	53	16211.4423076923	52	2	7.61211901306342
F2.34A	F2	A	16203.3372093023	86	16210.5068493151	73	2	7.16964001274209
F2.35A	F2	G	16203.5921052632	76	16210.4576271186	59	2	6.86552185548499
F2.36A	F2	G	16204.0810810811	37	16212	33	2	7.91891891891828
F2.37A	F2	G	NA	0	NA	0	2	NA
F2.38A	F2	G	16202.7391304348	46	NA	0	2	NA
F2.39A	F2	G	16203.325203252	123	16210.2680412371	97	2	6.9428379850815
F2.39B	F2	G	16203.325203252	123	16210.64	75	2	7.31479674796719
F2.3A	F2	P	16203.2777777778	36	16211.3529411765	34	2	8.07516339869289
F2.40A	F2	G	16203.5824175824	91	16210.7303370787	89	2	7.14791949623395
F2.41A	F2	G	16202.95	40	16210.2307692308	39	2	7.28076923076878
F2.42A	F2	G	16203.6210526316	95	16210.4	25	2	6.77894736842063
F2.43A	F2	G	16203.5185185185	27	16212.3823529412	34	2	8.86383442265833
F2.44A	F2	G	16203.81	100	16210.6984126984	63	2	6.88841269841396
F2.45A	F2	G	16203.3797468354	79	16210.6623376623	77	2	7.2825908268951
F2.45B	F2	G	16203.3797468354	79	16211.2857142857	56	2	7.90596745027142
F2.46A	F2	G	16203.231884058	69	16209.7096774194	31	2	6.47779336138228
F2.46B	F2	G	16203.231884058	69	16211.2068965517	29	2	7.97501249375273
F2.47A	F2	G	16203.6739130435	46	16211.1363636364	44	2	7.46245059288594
F2.48A	F2	G	16203.4918032787	61	16211.2926829268	41	2	7.80087964814084
F2.49A	F2	G	NA	0	NA	0	2	NA
F2.4A	F2	P	16203.5423728814	59	16210.71875	32	2	7.17637711864336
F2.50A	F2	G	16203.4736842105	57	16210.7169811321	53	2	7.24329692154788
F2.51A	F2	G	16203.9761904762	42	16211.6585365854	41	2	7.68234610917534
F2.52A	F2	G	16204.4333333333	30	16211.7777777778	27	2	7.34444444444489
F2.53A	F2	P	16204.6222222222	45	16213.2333333333	30	2	8.61111111111131
F2.5A	F2	P	16203.4651162791	43	16211.119047619	42	2	7.65393133997713
F2.6A	F2	P	NA	0	16212	2	2	NA
F2.7A	F2	P	16203.5625	32	16211.7333333333	30	2	8.17083333333358
F2.8A	F2	P	16204.0909090909	33	16211.4375	32	2	7.34659090909008
F2.9A	F2	P	16203.40625	32	16210.7692307692	26	2	7.36298076923049
F3.10A	F3	P	NA	0	NA	0	3	NA
F3.11A	F3	P	NA	0	NA	0	3	NA
F3.12A	F3	P	16293	7	NA	0	3	NA
F3.13A	F3	P	16295.32	25	16303.7894736842	19	3	8.46947368421024
F3.14A	F3	P	16295.5	38	16303.75	20	3	8.25
F3.14B	F3	P	16295.5	38	16305	7	3	9.5
F3.15A	F3	P	16295.170212766	47	16301.55	20	3	6.37978723404194
F3.15B	F3	P	16295.170212766	47	16304.2	20	3	9.0297872340434
F3.16A	F3	P	16295.303030303	33	16304.2105263158	19	3	8.90749601276002
F3.17A	F3	P	NA	0	NA	0	3	NA
F3.18A	F3	G	16294.7647058824	68	16301.1666666667	30	3	6.40196078431291
F3.19A	F3	G	16294.3837209302	86	16301.4117647059	17	3	7.02804377565008
F3.1A	F3	P	16295.4571428571	35	16303.55	20	3	8.09285714285579
F3.20A	F3	G	16294.2409638554	83	16300.25	20	3	6.0090361445782
F3.20B	F3	G	16294.2409638554	83	16302.2068965517	29	3	7.96593269630284
F3.21A	F3	G	16294.5164835165	91	16302.4615384615	26	3	7.94505494505574
F3.22A	F3	G	16294.1621621622	74	16302.1	20	3	7.93783783783874
F3.23A	F3	G	16294.28	100	16302.9333333333	15	3	8.65333333333183
F3.24A	F3	G	16294.8125	32	16304.28	25	3	9.46750000000065
F3.25A	F3	G	16294.6481481481	54	16302.5	20	3	7.85185185185219
F3.26A	F3	G	16294.641509434	53	16302.3043478261	23	3	7.66283839212338
F3.27A	F3	G	16293.75	40	16301.2608695652	23	3	7.51086956521794
F3.28A	F3	G	16294.4603174603	63	16301.3125	32	3	6.85218253968196
F3.29A	F3	G	16293	8	NA	0	3	NA
F3.2A	F3	P	16295.5813953488	43	16303.75	20	3	8.16860465116224
F3.2B	F3	P	16295.5813953488	43	16305	7	3	9.41860465116224
F3.30A	F3	G	16294.0566037736	53	16300.9230769231	26	3	6.86647314949187
F3.31A	F3	G	16293.9508196721	61	16302.3	20	3	8.34918032786845
F3.32A	F3	G	16295.4838709677	31	16303.8888888889	18	3	8.40501792114628
F3.33A	F3	G	16294.4029850746	67	16301.3888888889	36	3	6.9859038142622
F3.34A	F3	G	16294.6049382716	81	16301.3611111111	36	3	6.75617283950669
F3.35A	F3	A	16293.7846153846	65	16300.68	25	3	6.89538461538541
F3.35B	F3	A	16293.7846153846	65	16301.52	25	3	7.73538461538556
F3.36A	F3	A	16294.3142857143	70	16300.9722222222	36	3	6.65793650793603
F3.37A	F3	A	16294.4942528736	87	16301.5	26	3	7.0057471264372
F3.38A	F3	A	16296.0227272727	44	16302.6	20	3	6.57727272727243
F3.39A	F3	A	16294.6206896552	29	16303.05	20	3	8.42931034482717
F3.3A	F3	P	16293.7931034483	29	16302.5833333333	12	3	8.79022988505858
F3.40A	F3	A	16293.9	30	16302.5	20	3	8.60000000000036
F3.41A	F3	A	16294.5072463768	69	16301.9047619048	21	3	7.39751552794951
F3.42A	F3	A	16294.5511811024	127	16300.8	30	3	6.24881889763674
F3.43A	F3	A	16295	34	16303.8636363636	22	3	8.86363636363603
F3.44A	F3	A	16294.6	5	NA	0	3	NA
F3.45A	F3	A	NA	0	NA	0	3	NA
F3.46A	F3	A	NA	0	NA	0	3	NA
F3.47A	F3	A	16294.2105263158	76	16300.2	20	3	5.98947368421068
F3.47B	F3	A	16294.2105263158	76	16301.5	20	3	7.28947368420995
F3.48A	F3	A	16293.7857142857	14	16302.7272727273	11	3	8.9415584415583
F3.49A	F3	A	16293.4418604651	43	16300.8	25	3	7.35813953488287
F3.4A	F3	P	16295.0606060606	66	16301.3913043478	23	3	6.33069828722
F3.4B	F3	P	16295.0606060606	66	16304.4736842105	19	3	9.41307814992069
F3.50A	F3	A	NA	0	NA	0	3	NA
F3.51A	F3	A	16294.9696969697	33	16302.9333333333	15	3	7.9636363636364
F3.52A	F3	P	16295.962962963	54	16303.4	20	3	7.43703703703613
F3.53A	F3	P	NA	0	NA	0	3	NA
F3.54A	F3	P	16296.6666666667	12	16304.5	12	3	7.83333333333394
F3.55A	F3	P	16296.84375	32	16304.7894736842	19	3	7.94572368420995
F3.5A	F3	P	NA	0	NA	0	3	NA
F3.6A	F3	P	NA	0	NA	0	3	NA
F3.7A	F3	P	16295.4	85	16301.7	20	3	6.30000000000109
F3.7B	F3	P	16295.4	85	16303.5555555556	9	3	8.15555555555511
F3.8A	F3	P	16296.25	40	16304.9473684211	19	3	8.6973684210534
F3.9A	F3	P	NA	0	NA	0	3	NA
F4.10A	F4	P	16393.5	30	16403	18	4	9.5
F4.11A	F4	P	NA	0	NA	0	4	NA
F4.12A	F4	P	NA	0	NA	0	4	NA
F4.13A	F4	P	16393.593220339	59	16400	9	4	6.40677966101794
F4.13B	F4	P	16393.593220339	59	16402.619047619	21	4	9.02582728006382
F4.14A	F4	P	16393.619047619	63	16402	25	4	8.38095238095411
F4.15A	F4	P	16393.1428571429	42	16399.5925925926	27	4	6.44973544973254
F4.16A	F4	P	NA	0	NA	0	4	NA
F4.17A	F4	P	16393.4358974359	39	16401.7272727273	22	4	8.2913752913737
F4.18A	F4	P	16392.8461538462	39	16400	13	4	7.15384615384755
F4.18B	F4	P	16392.8461538462	39	16402.3076923077	13	4	9.46153846153902
F4.19A	F4	P	16393.4423076923	52	16399.7368421053	19	4	6.29453441295482
F4.19B	F4	P	16393.4423076923	52	16402.9565217391	23	4	9.51421404682333
F4.1A	F4	P	16393	3	NA	0	4	NA
F4.20A	F4	G	16393.5869565217	46	16404	21	4	10.4130434782601
F4.21A	F4	G	16393.8055555556	72	16402.3448275862	29	4	8.53927203065177
F4.21B	F4	G	16393.8055555556	72	16402.5	20	4	8.69444444444525
F4.22A	F4	G	16394.35	40	16402.45	40	4	8.10000000000218
F4.23A	F4	G	16393.5555555556	63	16402.3939393939	33	4	8.8383838383852
F4.24A	F4	G	16392.52	25	16399.4782608696	23	4	6.95826086956367
F4.25A	F4	G	NA	0	NA	0	4	NA
F4.26A	F4	G	16393.1777777778	45	16402.0434782609	23	4	8.86570048308931
F4.27A	F4	G	16393.7833333333	60	16401.7741935484	31	4	7.99086021505354
F4.28A	F4	G	16392.8870967742	62	16401.4210526316	19	4	8.5339558573869
F4.29A	F4	G	16393.5423728814	59	16401.8695652174	23	4	8.32719233603711
F4.2A	F4	P	16393.3137254902	51	16402.0666666667	15	4	8.7529411764699
F4.30A	F4	G	16393.0303030303	66	16401.875	24	4	8.84469696969609
F4.31A	F4	G	16393.5679012346	81	16401.1489361702	47	4	7.5810349356434
F4.32A	F4	G	16393.0131578947	76	16399.4	20	4	6.3868421052648
F4.32B	F4	G	16393.0131578947	76	16401.75	20	4	8.73684210526335
F4.33A	F4	G	16394.1578947368	19	16402.5555555556	18	4	8.3976608187113
F4.34A	F4	G	16393.625	16	NA	0	4	NA
F4.35A	F4	G	16393.4871794872	78	16401.0476190476	21	4	7.56043956043868
F4.36A	F4	G	16393.2926829268	41	16399.5294117647	17	4	6.23672883787731
F4.36B	F4	G	16393.2926829268	41	16403.5	26	4	10.207317073171
F4.37A	F4	G	16395	13	NA	0	4	NA
F4.38A	F4	G	NA	0	NA	0	4	NA
F4.39A	F4	A	16393.1296296296	54	16400.0769230769	13	4	6.94729344729058
F4.3A	F4	P	16393.4473684211	38	16402.2173913043	23	4	8.77002288329459
F4.40A	F4	A	16393.5	24	16401.1428571429	7	4	7.6428571428587
F4.41A	F4	A	16393.5	4	NA	0	4	NA
F4.42A	F4	A	NA	0	NA	0	4	NA
F4.43A	F4	A	16394.5555555556	18	16403.2105263158	19	4	8.6549707602353
F4.44A	F4	A	16393.5409836066	61	16401.8235294118	17	4	8.28254580520661
F4.44B	F4	A	16393.5409836066	61	16403	2	4	9.45901639344083
F4.45A	F4	A	16393.5362318841	69	16400.9090909091	11	4	7.37285902503572
F4.45B	F4	A	16393.5362318841	69	16402.8529411765	34	4	9.31670929241591
F4.46A	F4	A	16393.6153846154	39	16403.9	10	4	10.2846153846185
F4.47A	F4	A	16393.6111111111	36	16401.2	10	4	7.58888888889123
F4.47B	F4	A	16393.6111111111	36	16403	23	4	9.38888888889051
F4.48A	F4	A	16394.6	15	NA	0	4	NA
F4.49A	F4	A	16393.5581395349	43	16401.6315789474	19	4	8.07343941248473
F4.4A	F4	P	16393.625	80	16400.5	18	4	6.875
F4.50A	F4	A	16393.5360824742	97	16399.35	20	4	5.8139175257711
F4.50B	F4	A	16393.5360824742	97	16403.25	28	4	9.71391752577256
F4.51A	F4	A	16393.5652173913	69	16399.6666666667	15	4	6.10144927536385
F4.51B	F4	A	16393.5652173913	69	16403.28	25	4	9.7147826086948
F4.52A	F4	A	16393.9666666667	30	16403	24	4	9.03333333333285
F4.53A	F4	A	16394	2	NA	0	4	NA
F4.54A	F4	A	16393.0333333333	30	16402.25	12	4	9.21666666666715
F4.55A	F4	A	16392	9	NA	0	4	NA
F4.56A	F4	A	16394.4166666667	24	16403.3333333333	6	4	8.91666666666424
F4.57A	F4	A	16393.92	25	16400.7083333333	24	4	6.78833333333387
F4.5A	F4	P	16393.5384615385	39	16401.2857142857	21	4	7.74725274725279
F4.6A	F4	P	NA	0	NA	0	4	NA
F4.7A	F4	P	16393.6363636364	55	16401.8888888889	18	4	8.25252525252654
F4.8A	F4	P	16393.3636363636	66	16401.75	28	4	8.38636363636397
F4.8B	F4	P	16393.3636363636	66	16402	9	4	8.63636363636397
F4.9A	F4	P	16393.2394366197	71	16402.4	15	4	9.16056338028284
F5.10A	F5	P	16504.4285714286	14	NA	0	5	NA
F5.11A	F5	P	16505.1395348837	43	16512.6756756757	37	5	7.5361407919554
F5.12A	F5	P	16504.8387096774	31	16512.6875	32	5	7.84879032257959
F5.13A	F5	P	16504.7804878049	41	16512	34	5	7.21951219512266
F5.14A	F5	P	16505.2777777778	18	16513.7692307692	13	5	8.49145299145312
F5.15A	F5	P	16504.5106382979	47	16512.3	40	5	7.78936170212546
F5.16A	F5	P	16504.5185185185	54	16512.09375	32	5	7.57523148148175
F5.17A	F5	P	16504	20	16511.5714285714	7	5	7.57142857142753
F5.18A	F5	P	16504.0980392157	51	16511.65	20	5	7.55196078431618
F5.18B	F5	P	16504.0980392157	51	16512.3125	16	5	8.21446078431472
F5.1A	F5	P	16504.34375	32	16512.9	20	5	8.55625000000146
F5.20A	F5	P	16504.3492063492	63	16512.512195122	41	5	8.16298877274676
F5.21A	F5	G	16504.65	20	16513.2	10	5	8.54999999999927
F5.22A	F5	G	NA	0	NA	0	5	NA
F5.23A	F5	G	NA	0	NA	0	5	NA
F5.24A	F5	G	16505.2580645161	31	16512.8235294118	17	5	7.56546489563698
F5.25A	F5	G	16504.3529411765	68	16511.8510638298	47	5	7.49812265331639
F5.26A	F5	G	16505.1428571429	63	16511.8085106383	47	5	6.66565349543816
F5.27A	F5	G	16504.1951219512	41	16512.2894736842	38	5	8.09435173299062
F5.28A	F5	G	16504.8409090909	88	16512.2028985507	69	5	7.36198945981596
F5.29A	F5	G	16504.2644628099	121	16510.9523809524	21	5	6.68791814246288
F5.29B	F5	G	16504.2644628099	121	16512.425	80	5	8.1605371900805
F5.2A	F5	P	16504.3088235294	68	16511.5652173913	23	5	7.25639386189141
F5.2B	F5	P	16504.3088235294	68	16512.875	32	5	8.56617647058738
F5.30A	F5	G	16504.4814814815	54	16512.04	25	5	7.55851851851912
F5.31A	F5	G	16504.5395683453	139	16510.5	20	5	5.96043165467563
F5.31B	F5	G	16504.5395683453	139	16512.0804597701	87	5	7.54089142478915
F5.32A	F5	G	16504.3125	32	16511.9	20	5	7.58750000000146
F5.33A	F5	G	16504.3260869565	46	16511.6666666667	36	5	7.34057971014772
F5.34A	F5	G	16504.3209876543	81	16512.037037037	54	5	7.71604938271412
F5.35A	F5	G	16504.3333333333	18	16512.2727272727	11	5	7.93939393939581
F5.36A	F5	G	16504.4444444444	63	16511.7142857143	42	5	7.26984126984098
F5.37A	F5	G	16504.632	125	16512.4615384615	104	5	7.8295384615376
F5.38A	F5	G	16505.1923076923	26	16512.5625	16	5	7.37019230769147
F5.39A	F5	A	16504.5675675676	74	16510.85	20	5	6.28243243243196
F5.39B	F5	A	16504.5675675676	74	16512.625	24	5	8.05743243243342
F5.3A	F5	P	16505.5	6	NA	0	5	NA
F5.40A	F5	A	16504.65	100	16511.9259259259	54	5	7.27592592592555
F5.41A	F5	A	16504.7558139535	86	16510.3	20	5	5.54418604651073
F5.41B	F5	A	16504.7558139535	86	16512.8181818182	44	5	8.06236786469162
F5.42A	F5	A	16504.3513513513	37	16512.0384615385	26	5	7.6871101871111
F5.43A	F5	A	NA	0	NA	0	5	NA
F5.44A	F5	A	16504.6203703704	108	16512.0588235294	68	5	7.438453159044
F5.45A	F5	A	16504.5581395349	86	16512.2469135802	81	5	7.68877404536033
F5.46A	F5	A	16504.2592592593	54	16512.1818181818	33	5	7.92255892256071
F5.47A	F5	A	16504.1081081081	74	16510.8	25	5	6.69189189189274
F5.47B	F5	A	16504.1081081081	74	16511.8863636364	44	5	7.77825552825743
F5.48A	F5	A	16504.7066666667	150	16512.2435897436	78	5	7.53692307692472
F5.49A	F5	A	16503.9666666667	90	16511.9756097561	82	5	8.00894308942952
F5.4A	F5	P	16505.0857142857	35	16512.2	30	5	7.11428571428769
F5.50A	F5	A	NA	0	NA	0	5	NA
F5.51A	F5	A	16504.064516129	31	16512.0689655172	29	5	8.00444938820874
F5.52A	F5	A	16506	13	NA	0	5	NA
F5.53A	F5	A	16504.74	100	16512.4487179487	78	5	7.70871794871709
F5.54A	F5	A	16504.03125	32	16512.2692307692	26	5	8.23798076923049
F5.55A	F5	A	16506	2	NA	0	5	NA
F5.56A	F5	A	16505.1538461538	13	NA	0	5	NA
F5.57A	F5	A	16506	12	NA	0	5	NA
F5.5A	F5	P	16504.75	28	16512.6923076923	26	5	7.94230769230853
F5.6A	F5	P	16504.7916666667	24	16512.6315789474	19	5	7.83991228070226
F5.7A	F5	P	16504.6746987952	83	16510.6	20	5	5.92530120481752
F5.7B	F5	P	16504.6746987952	83	16512.5161290323	31	5	7.84143023707657
F5.8A	F5	P	16505.1785714286	28	16513.2	20	5	8.02142857142826
F5.9A	F5	P	16505.2142857143	14	NA	0	5	NA
F6.10A	F6	P	16611	7	NA	0	6	NA
F6.11A	F6	P	16609.5697674419	86	16618.05	20	6	8.48023255814041
F6.11B	F6	P	16609.5697674419	86	16619	20	6	9.43023255814114
F6.12A	F6	P	16610	29	16618.5	8	6	8.5
F6.13A	F6	P	16610.1538461538	52	16617.45	20	6	7.29615384615317
F6.14A	F6	P	16609.1025641026	39	16617.5	22	6	8.39743589743739
F6.15A	F6	P	16609.4166666667	36	16616.7272727273	11	6	7.31060606060419
F6.16A	F6	P	16609.3731343284	67	16616.9565217391	23	6	7.58338741077387
F6.16B	F6	P	16609.3731343284	67	16617.9230769231	26	6	8.54994259472005
F6.17A	F6	P	16609.5217391304	69	16617.25	20	6	7.72826086956411
F6.17B	F6	P	16609.5217391304	69	16618.4166666667	12	6	8.89492753623199
F6.18A	F6	P	16608	3	16616	2	6	8
F6.19A	F6	P	16609.5740740741	54	16618.1428571429	21	6	8.56878306878571
F6.1A	F6	P	16610	3	NA	0	6	NA
F6.21A	F6	G	16609.8431372549	51	16617.1212121212	33	6	7.27807486630991
F6.22A	F6	G	16609.253164557	79	16615.4761904762	42	6	6.22302591922926
F6.22B	F6	G	16609.253164557	79	16617.375	32	6	8.12183544303844
F6.23A	F6	G	16610.8536585366	41	16617.5555555556	9	6	6.70189701897107
F6.24A	F6	G	16610.2592592593	27	16617.75	12	6	7.49074074074088
F6.25A	F6	G	NA	0	NA	0	6	NA
F6.26A	F6	G	16609.2898550725	69	16616.3	20	6	7.01014492753529
F6.26B	F6	G	16609.2898550725	69	16617.3333333333	30	6	8.04347826086814
F6.27A	F6	G	16609.375	104	16617.5762711864	59	6	8.20127118644086
F6.28A	F6	G	16609.6666666667	9	16617.3333333333	6	6	7.66666666666424
F6.29A	F6	G	16609.4745762712	59	16616.2727272727	22	6	6.79815100154156
F6.29B	F6	G	16609.4745762712	59	16617.8928571429	28	6	8.41828087167232
F6.2A	F6	P	16609.612244898	49	16618.3181818182	22	6	8.70593692022157
F6.30A	F6	G	16609.5064935065	77	16617.4482758621	58	6	7.94178235557411
F6.31A	F6	G	16609.9850746269	67	16617.2083333333	48	6	7.22325870646819
F6.32A	F6	G	16609.4615384615	39	16617.9666666667	30	6	8.50512820512813
F6.33A	F6	G	16609.320610687	131	16617.2763157895	76	6	7.95570510244943
F6.34A	F6	G	16610	29	16618	7	6	8
F6.35A	F6	G	16608.4285714286	28	16616.3	20	6	7.8714285714268
F6.36A	F6	G	16608.7058823529	17	16616	2	6	7.29411764705947
F6.37A	F6	G	16609.6666666667	108	16616.325	40	6	6.65833333333285
F6.37B	F6	G	16609.6666666667	108	16617.7307692308	52	6	8.06410256410163
F6.38A	F6	G	16609.5609756098	41	16617.4857142857	35	6	7.92473867595982
F6.39A	F6	G	16609.3636363636	44	16618	15	6	8.63636363636397
F6.3A	F6	P	16609.2222222222	9	16616.625	8	6	7.40277777777737
F6.40A	F6	A	16609.42	50	16618.0909090909	44	6	8.67090909090984
F6.41A	F6	A	16609.3333333333	57	16617.2545454545	55	6	7.92121212121492
F6.42A	F6	A	16609.6767676768	99	16617.2698412698	63	6	7.59307359307422
F6.43A	F6	A	16609	11	16616.75	12	6	7.75
F6.44A	F6	A	16609	15	16616.8571428571	7	6	7.8571428571413
F6.45A	F6	A	16609.5818181818	110	16617.2461538462	65	6	7.66433566433625
F6.46A	F6	A	16609.4434782609	115	16617.4642857143	56	6	8.02080745341664
F6.47A	F6	A	16609.2105263158	38	16617.1379310345	29	6	7.92740471869183
F6.48A	F6	A	16609.5365853659	82	16616.625	56	6	7.08841463414501
F6.48B	F6	A	16609.5365853659	82	16618.2608695652	23	6	8.72428419936114
F6.49A	F6	A	16609.0444444444	45	16617.5454545455	44	6	8.50101010101207
F6.4A	F6	P	16609.0344827586	29	16617.2857142857	14	6	8.25123152709421
F6.50A	F6	A	16609.3230769231	65	16617.2777777778	54	6	7.95470085470151
F6.51A	F6	A	16609.1666666667	90	16617.2068965517	87	6	8.04022988505676
F6.52A	F6	A	16609.9759036145	83	16615.96875	32	6	5.99284638554309
F6.52B	F6	A	16609.9759036145	83	16618.1194029851	67	6	8.14349937061706
F6.53A	F6	A	16609.5416666667	72	16617.3018867925	53	6	7.76022012578323
F6.54A	F6	A	NA	0	NA	0	6	NA
F6.55A	F6	A	16609.1176470588	34	16617.1739130435	23	6	8.0562659846546
F6.56A	F6	A	16609.58	50	16617.4516129032	31	6	7.87161290322547
F6.57A	F6	A	16609	19	16617.3125	16	6	8.3125
F6.5A	F6	P	16609.4761904762	21	16617.4090909091	22	6	7.93290043290108
F6.6A	F6	P	16609.5434782609	46	16617.3846153846	26	6	7.84113712374892
F6.7A	F6	P	16609.15	40	16617.4761904762	21	6	8.32619047618937
F6.8A	F6	P	16609.8620689655	58	16618.25	28	6	8.38793103448188
F6.9A	F6	P	16610.2558139535	43	16617.875	48	6	7.61918604651146
F7.10A	F7	P	16714.96	25	16722.5	2	7	7.54000000000087
F7.11A	F7	P	16714.6585365854	41	16723.1764705882	17	7	8.51793400286988
F7.12A	F7	P	16714.625	32	16722.71875	32	7	8.09375
F7.13A	F7	P	16714.8333333333	24	16721.9090909091	11	7	7.07575757575978
F7.14A	F7	P	16714.3333333333	45	16722.4516129032	31	7	8.11827956989509
F7.15A	F7	P	16714.5277777778	36	16722.9743589744	39	7	8.44658119658197
F7.16A	F7	P	16714.7931034483	29	16722.56	25	7	7.76689655172595
F7.17A	F7	P	16714.4761904762	63	16723	7	7	8.52380952380918
F7.18A	F7	P	16714.6666666667	6	16722.5	6	7	7.83333333333212
F7.19A	F7	P	16714.126984127	63	16722.5344827586	58	7	8.40749863163364
F7.1A	F7	P	16714.7096774194	31	16722.5333333333	15	7	7.82365591397684
F7.21A	F7	G	16714.4807692308	52	16722	24	7	7.51923076923049
F7.22A	F7	G	16715.4666666667	15	16723.8	5	7	8.33333333333212
F7.23A	F7	G	16714.1	50	16723.2	5	7	9.10000000000218
F7.24A	F7	G	16714.5869565217	92	16722.6078431373	51	7	8.02088661551534
F7.25A	F7	G	NA	0	NA	0	7	NA
F7.26A	F7	G	NA	0	NA	0	7	NA
F7.27A	F7	G	16714.6393442623	61	NA	0	7	NA
F7.28A	F7	G	16714.8448275862	58	NA	0	7	NA
F7.29A	F7	G	16714.5256410256	78	16723.5106382979	47	7	8.98499727223316
F7.2A	F7	P	16714.5454545455	44	16722.88	25	7	8.33454545454515
F7.30A	F7	G	16715.3333333333	54	16722.5	10	7	7.16666666666788
F7.31A	F7	G	16713.9285714286	14	NA	0	7	NA
F7.32A	F7	G	NA	0	NA	0	7	NA
F7.33A	F7	G	16714.3529411765	51	16722.6862745098	51	7	8.33333333333212
F7.34A	F7	G	16713.9743589744	39	16722.9411764706	34	7	8.96681749622803
F7.35A	F7	G	16714.7142857143	14	16720	1	7	5.28571428571377
F7.36A	F7	G	16714.1710526316	76	16721.9318181818	44	7	7.76076555023974
F7.37A	F7	G	16714.6849315069	73	16722.5106382979	47	7	7.82570679102355
F7.38A	F7	G	16715.1875	16	16723.3	10	7	8.11249999999927
F7.39A	F7	G	16714.5689655172	58	16722.5476190476	42	7	7.9786535303756
F7.3A	F7	P	NA	0	NA	0	7	NA
F7.40A	F7	A	16714.1625	80	16722.0303030303	66	7	7.86780303030537
F7.41A	F7	A	16714.8133333333	75	16723.25	36	7	8.43666666666832
F7.42A	F7	A	16714.7727272727	44	16722.4615384615	13	7	7.68881118881109
F7.43A	F7	A	16713.4594594595	37	16721.2307692308	13	7	7.77130977130946
F7.44A	F7	A	16714.5555555556	36	16723.1034482759	29	7	8.54789272030757
F7.45A	F7	A	16714.66	50	16722.35	40	7	7.68999999999869
F7.46A	F7	A	16714.4081632653	49	16722.7878787879	33	7	8.37971552257295
F7.47A	F7	A	16713.8888888889	63	16722.140625	64	7	8.25173611110949
F7.48A	F7	A	NA	0	16723	10	7	NA
F7.49A	F7	A	16714.5	34	16722.24	25	7	7.7400000000016
F7.4A	F7	P	16714.6428571429	28	16723	18	7	8.3571428571413
F7.50A	F7	A	16714.2115384615	52	16722	39	7	7.78846153846098
F7.51A	F7	A	16714.7285714286	70	16722.2857142857	42	7	7.55714285714203
F7.52A	F7	A	16714.3728813559	59	16721.7833333333	60	7	7.41045197740095
F7.53A	F7	A	16715.4347826087	23	16723.1428571429	7	7	7.70807453416273
F7.54A	F7	A	16714.3396226415	53	16722.46875	32	7	8.12912735849022
F7.55A	F7	A	16715.6153846154	26	16721	10	7	5.38461538461706
F7.56A	F7	A	16714.75	12	16722.8571428571	7	7	8.1071428571413
F7.57A	F7	A	NA	0	NA	0	7	NA
F7.58A	F7	A	16714.5294117647	34	16723.1538461538	13	7	8.62443438914124
F7.5A	F7	P	16713.696969697	33	16722.7647058824	34	7	9.067736185385
F7.6A	F7	P	16716	7	16724	2	7	8
F7.7A	F7	P	16714.3157894737	76	16722.5357142857	56	7	8.21992481203051
F7.8A	F7	P	16714.5517241379	29	16722.4347826087	23	7	7.88305847076481
F7.9A	F7	P	16716	6	16723.8	5	7	7.79999999999927
